# The C-terminal tail of polycystin-1 suppresses cystic disease in a mitochondrial enzyme-dependent fashion

**DOI:** 10.1101/2021.12.21.473680

**Authors:** Laura Onuchic, Valeria Padovano, Giorgia Schena, Vanathy Rajendran, Ke Dong, Nikolay P. Gresko, Xiaojian Shi, Hongying Shen, Stefan Somlo, Michael J. Caplan

## Abstract

Autosomal dominant polycystic kidney disease (ADPKD) is the most prevalent potentially lethal monogenic disorder. Approximately 78% of cases are caused by mutations in the *PKD1* gene, which encodes polycystin-1 (PC1). PC1 is a large 462-kDa protein that undergoes cleavage in its N and C-terminal domains. C-terminal cleavage produces fragments that translocate to mitochondria. We show that transgenic expression of a protein corresponding to the final 200 amino acid residues of PC1 in a *Pkd1*-KO orthologous murine model of ADPKD dramatically suppresses cystic phenotype and preserves renal function. This suppression depends upon an interaction between the C-terminal tail of PC1 and the mitochondrial enzyme Nicotinamide Nucleotide Transhydrogenase. This interaction modulates tubular/cyst cell proliferation, the metabolic profile, mitochondrial function and the redox state. Together, these results suggest that a short fragment of PC1 is sufficient to suppress cystic phenotype and open the door to the exploration of gene therapy strategies for ADPKD.
