## Supplementary material for "The C-terminal tail of polycystin-1 suppresses cystic disease in a mitochondrial enzyme-dependent fashion": Table S1

### Sheet: Sheet1
SIGNIFICANT (P<0.05)				NON-SIGNIFICANT
log2 fold change	-log 10 p value	Accession		log2 fold change	-log 10 p value	Accession
-1.87447	1.87853	K2C71_MOUSE		-1.41504	1.17173	41_MOUSE
-1.73697	4.14166	E41L3_MOUSE		-1.41504	1.17173	NCEH1_MOUSE
-1.45943	1.53533	RT34_MOUSE		-1.41504	1.17173	S23A1_MOUSE
-1.37851	1.67049	ENOA_MOUSE		-1.41504	1.17173	TM10C_MOUSE
-1.32193	2.27073	UROM_MOUSE		-1.41504	1.17173	TREA_MOUSE
-1.32193	1.80434	UD16_MOUSE		-1.22239	0.954859	5NTD_MOUSE
-1.28011	1.93695	UD19_MOUSE		-1.22239	0.954859	ATP5L_MOUSE
-1.09954	1.54325	RM46_MOUSE		-1.22239	0.954859	HS71L_MOUSE
-1	2.03538	RL29_MOUSE		-1.22239	0.954859	MK_MOUSE
-0.932886	1.72861	SQOR_MOUSE		-1.22239	0.954859	RM04_MOUSE
-0.917538	1.45787	AASS_MOUSE		-1.22239	0.954859	RM24_MOUSE
-0.893085	1.95592	UD17C_MOUSE		-1.22239	0.954859	RM38_MOUSE
-0.862496	1.55989	SLIT2_MOUSE		-1.22239	0.954859	RM48_MOUSE
-0.830075	2.1476	RS7_MOUSE		-1.22239	0.954859	TGM2_MOUSE
-0.616671	1.31902	XPP2_MOUSE		-1.22239	0.954859	TM9S3_MOUSE
-0.584963	1.30528	PPBT_MOUSE		-1.16993	1.11041	VNN1_MOUSE
-0.563901	1.61537	RL5_MOUSE		-1	0.750338	CERU_MOUSE
-0.381871	1.42521	RL35_MOUSE		-1	1.06634	CCD47_MOUSE
-0.357552	1.32224	RL4_MOUSE		-1	0.750338	E41L5_MOUSE
-0.27684	1.49473	IQGA1_MOUSE		-1	0.750338	HACD3_MOUSE
0.842459	1.35018	RPN1_MOUSE		-1	0.750338	LYRIC_MOUSE
0.869939	1.43708	K2C6A_MOUSE		-1	0.912912	KAD4_MOUSE
0.902703	1.3216	AATM_MOUSE		-1	0.912912	TFAM_MOUSE
0.932886	1.36566	K2C75_MOUSE		-1	0.750338	MET7B_MOUSE
1	1.51295	PDIA3_MOUSE		-1	0.750338	PPA5_MOUSE
1.09954	1.3704	ODPB_MOUSE		-1	0.750338	RM27_MOUSE
1.12928	1.5855	CUBN_MOUSE		-0.874469	1.03342	KPYM_MOUSE
1.28951	2.28003	CLH1_MOUSE		-0.874469	1.03342	MARC2_MOUSE
1.41504	2.03019	GATM_MOUSE		-0.847997	0.883859	HINT2_MOUSE
1.50696	3.38709	ACSL1_MOUSE		-0.847997	0.883859	L2HDH_MOUSE
1.58496	1.69906	ANXA2_MOUSE		-0.847997	0.883859	RHOA_MOUSE
1.68806	2.37437	GRP78_MOUSE		-0.847997	0.883859	RT05_MOUSE
2	1.4272	GANAB_MOUSE		-0.807355	0.727512	ACO13_MOUSE
2	1.4272	K2C4_MOUSE		-0.807355	0.727512	RM20_MOUSE
2.08746	1.97814	SERPH_MOUSE		-0.807355	0.727512	RM40_MOUSE
2.66296	2.80159	AT1A4_MOUSE		-0.807355	0.727512	SSRD_MOUSE
2.9386	3.65124	AT1A2_MOUSE		-0.807355	0.727512	TBA3_MOUSE
4.08746	10.1624	NNTM_MOUSE		-0.777608	1.00817	SARDH_MOUSE
				-0.736966	0.560766	ACSF2_MOUSE
				-0.736966	0.560766	AEBP1_MOUSE
				-0.736966	0.560766	AP2M1_MOUSE
				-0.736966	0.560766	ARF4_MOUSE
				-0.736966	0.560766	ARF5_MOUSE
				-0.736966	0.560766	CLIC5_MOUSE
				-0.736966	0.560766	CP4AA_MOUSE
				-0.736966	0.560766	ENOG_MOUSE
				-0.736966	0.560766	GFAP_MOUSE
				-0.736966	0.560766	GLPK_MOUSE
				-0.736966	0.560766	HVM27_MOUSE
				-0.736966	0.560766	IF1AX_MOUSE
				-0.736966	0.560766	IGHM_MOUSE
				-0.736966	0.560766	LACB2_MOUSE
				-0.736966	0.560766	LTMD1_MOUSE
				-0.736966	0.560766	MAOX_MOUSE
				-0.736966	0.560766	MIC13_MOUSE
				-0.736966	0.560766	MYO1D_MOUSE
				-0.736966	0.560766	MYO7B_MOUSE
				-0.736966	0.560766	NCLN_MOUSE
				-0.736966	0.560766	NDUS6_MOUSE
				-0.736966	0.560766	PDZ1I_MOUSE
				-0.736966	0.560766	RETN_MOUSE
				-0.736966	0.560766	RL37A_MOUSE
				-0.736966	0.560766	RM45_MOUSE
				-0.736966	0.560766	RS10_MOUSE
				-0.736966	0.560766	RT12_MOUSE
				-0.736966	0.560766	RT18A_MOUSE
				-0.736966	0.560766	RT25_MOUSE
				-0.736966	0.560766	S2545_MOUSE
				-0.736966	0.560766	S6A19_MOUSE
				-0.736966	0.560766	TBL2_MOUSE
				-0.678072	0.712981	LETM1_MOUSE
				-0.678072	0.712981	RS30_MOUSE
				-0.652077	0.847616	MEP1A_MOUSE
				-0.628031	1.09202	GRAB_MOUSE
				-0.628031	1.09202	UD3A2_MOUSE
				-0.621488	1.20706	IQGA2_MOUSE
				-0.584963	1.19359	RS25_MOUSE
				-0.584963	0.836173	RL22_MOUSE
				-0.584963	1.07893	SFXN1_MOUSE
				-0.584963	0.556277	ARF1_MOUSE
				-0.584963	0.556277	ATPD_MOUSE
				-0.584963	0.556277	C560_MOUSE
				-0.584963	0.556277	CAH15_MOUSE
				-0.584963	0.703561	FLOT1_MOUSE
				-0.584963	0.556277	CAH4_MOUSE
				-0.584963	0.556277	CBR4_MOUSE
				-0.584963	0.703561	H15_MOUSE
				-0.584963	0.556277	HSDL2_MOUSE
				-0.584963	0.556277	KV5A6_MOUSE
				-0.584963	0.556277	RM01_MOUSE
				-0.584963	0.556277	RM19_MOUSE
				-0.584963	0.703561	NDUB4_MOUSE
				-0.584963	0.556277	RT26_MOUSE
				-0.584963	0.556277	S22AI_MOUSE
				-0.584963	0.703561	RM47_MOUSE
				-0.584963	0.556277	TMM27_MOUSE
				-0.584963	0.836173	RM22_MOUSE
				-0.556393	1.29322	ACSM2_MOUSE
				-0.540568	0.950309	RT30_MOUSE
				-0.530515	0.827612	NDUS7_MOUSE
				-0.523562	1.17199	RM15_MOUSE
				-0.514573	0.697516	AMPE_MOUSE
				-0.514573	0.697516	ASSY_MOUSE
				-0.514573	0.697516	CES1D_MOUSE
				-0.514573	0.697516	NDUA4_MOUSE
				-0.514573	0.697516	TIMP3_MOUSE
				-0.5025	0.942256	RM02_MOUSE
				-0.485427	0.55536	APMAP_MOUSE
				-0.485427	0.55536	G45IP_MOUSE
				-0.485427	0.821233	RL18_MOUSE
				-0.485427	0.55536	RAB5B_MOUSE
				-0.485427	0.55536	RS20_MOUSE
				-0.485427	0.55536	RT14_MOUSE
				-0.485427	0.55536	SFRP1_MOUSE
				-0.485427	0.55536	SFXN3_MOUSE
				-0.485427	0.55536	VIME_MOUSE
				-0.459432	0.693817	CY1_MOUSE
				-0.459432	0.693817	FLOT2_MOUSE
				-0.459432	0.693817	LONM_MOUSE
				-0.459432	0.693817	RS15_MOUSE
				-0.447459	0.816548	GCAA_MOUSE
				-0.447459	0.816548	H11_MOUSE
				-0.436099	1.03922	IGHG3_MOUSE
				-0.415038	0.389572	ABCA3_MOUSE
				-0.415038	0.389572	ACPM_MOUSE
				-0.415038	0.389572	AL1B1_MOUSE
				-0.415038	0.389572	AMRP_MOUSE
				-0.415038	0.389572	ASPH_MOUSE
				-0.415038	0.389572	AT131_MOUSE
				-0.415038	0.389572	AT2B1_MOUSE
				-0.415038	0.389572	ATP5I_MOUSE
				-0.415038	0.389572	ATPK_MOUSE
				-0.415038	0.389572	BASI_MOUSE
				-0.415038	0.389572	CHM4B_MOUSE
				-0.415038	0.389572	CYB5B_MOUSE
				-0.415038	0.389572	DNJC9_MOUSE
				-0.415038	0.389572	EMC4_MOUSE
				-0.415038	0.389572	ENPP6_MOUSE
				-0.415038	0.389572	EPCAM_MOUSE
				-0.415038	0.389572	FARP2_MOUSE
				-0.415038	0.389572	FIBG_MOUSE
				-0.415038	0.389572	GBG12_MOUSE
				-0.415038	0.389572	GHC1_MOUSE
				-0.415038	0.389572	GLUCM_MOUSE
				-0.415038	0.389572	GSTM1_MOUSE
				-0.415038	0.389572	HEMH_MOUSE
				-0.415038	0.389572	HVM35_MOUSE
				-0.415038	0.389572	HVM39_MOUSE
				-0.415038	0.389572	IF4A2_MOUSE
				-0.415038	0.389572	IRGM1_MOUSE
				-0.415038	1.13916	H14_MOUSE
				-0.415038	0.389572	ISC2A_MOUSE
				-0.415038	0.389572	K2C7_MOUSE
				-0.415038	0.389572	KAD2_MOUSE
				-0.415038	0.389572	KBL_MOUSE
				-0.415038	0.389572	KCRS_MOUSE
				-0.415038	0.389572	KV3A7_MOUSE
				-0.415038	0.389572	MAON_MOUSE
				-0.415038	0.389572	MPU1_MOUSE
				-0.415038	0.389572	MSRA_MOUSE
				-0.415038	0.389572	NDUBB_MOUSE
				-0.415038	0.389572	NOA1_MOUSE
				-0.415038	0.389572	NU2M_MOUSE
				-0.415038	0.55652	GABT_MOUSE
				-0.415038	0.389572	NU4M_MOUSE
				-0.415038	0.389572	OCTC_MOUSE
				-0.415038	1.13916	RS6_MOUSE
				-0.415038	0.389572	PACN2_MOUSE
				-0.415038	0.389572	PGK1_MOUSE
				-0.415038	0.389572	PXDN_MOUSE
				-0.415038	0.389572	RM10_MOUSE
				-0.415038	0.389572	RM11_MOUSE
				-0.415038	0.389572	RM33_MOUSE
				-0.415038	0.389572	RM35_MOUSE
				-0.415038	0.389572	RM50_MOUSE
				-0.415038	0.389572	RT02_MOUSE
				-0.415038	0.389572	RT24_MOUSE
				-0.415038	0.389572	RT29_MOUSE
				-0.415038	0.55652	NEP_MOUSE
				-0.415038	0.389572	RT31_MOUSE
				-0.415038	0.389572	RT4I1_MOUSE
				-0.415038	0.389572	RT63_MOUSE
				-0.415038	0.389572	RTN3_MOUSE
				-0.415038	0.389572	S22A1_MOUSE
				-0.415038	0.389572	SC5A1_MOUSE
				-0.415038	0.389572	SC5A9_MOUSE
				-0.415038	0.389572	STAU1_MOUSE
				-0.415038	0.813203	NOMO1_MOUSE
				-0.415038	0.389572	TOM70_MOUSE
				-0.392317	0.923464	RS19_MOUSE
				-0.378512	0.691069	PTCD3_MOUSE
				-0.371969	0.921109	RT15_MOUSE
				-0.321928	0.692256	RL31_MOUSE
				-0.321928	0.40176	AL9A1_MOUSE
				-0.321928	0.40176	ARP3_MOUSE
				-0.321928	0.40176	BTF3_MOUSE
				-0.321928	0.40176	CDS2_MOUSE
				-0.321928	0.40176	COX6C_MOUSE
				-0.321928	0.40176	CTGF_MOUSE
				-0.321928	0.40176	CYB5_MOUSE
				-0.321928	0.40176	DNJA3_MOUSE
				-0.321928	0.40176	FOLR1_MOUSE
				-0.321928	0.40176	GNA11_MOUSE
				-0.321928	0.40176	GPX1_MOUSE
				-0.321928	0.40176	MDHC_MOUSE
				-0.321928	0.40176	NDKB_MOUSE
				-0.321928	0.562297	IGG2B_MOUSE
				-0.321928	0.40176	NDUB3_MOUSE
				-0.321928	0.40176	NDUB7_MOUSE
				-0.321928	0.40176	NDUB8_MOUSE
				-0.321928	0.40176	PAIRB_MOUSE
				-0.321928	0.40176	PDK1_MOUSE
				-0.321928	0.40176	RAB18_MOUSE
				-0.321928	0.40176	RL34_MOUSE
				-0.321928	0.40176	RM16_MOUSE
				-0.321928	0.40176	RRAS_MOUSE
				-0.321928	0.40176	RT07_MOUSE
				-0.321928	0.40176	RT23_MOUSE
				-0.321928	0.40176	SC5AA_MOUSE
				-0.321928	0.40176	TMEDA_MOUSE
				-0.29956	0.693817	NACAM_MOUSE
				-0.289507	0.566197	OAT_MOUSE
				-0.280108	0.695854	FMO1_MOUSE
				-0.275634	0.811431	SCOT1_MOUSE
				-0.273019	0.919124	EF1A1_MOUSE
				-0.273019	0.919124	UD12_MOUSE
				-0.263034	0.412948	3BHS1_MOUSE
				-0.263034	0.412948	AAAD_MOUSE
				-0.263034	0.412948	ACOT4_MOUSE
				-0.263034	0.412948	AP3D1_MOUSE
				-0.263034	0.412948	AUHM_MOUSE
				-0.263034	0.412948	CLYBL_MOUSE
				-0.263034	0.570506	RM09_MOUSE
				-0.263034	0.412948	CX6B1_MOUSE
				-0.263034	0.412948	CYC_MOUSE
				-0.263034	0.412948	D39U1_MOUSE
				-0.263034	0.412948	E41L2_MOUSE
				-0.263034	0.412948	GTR2_MOUSE
				-0.263034	0.412948	HVM36_MOUSE
				-0.263034	0.412948	NDUA7_MOUSE
				-0.263034	0.412948	NDUS4_MOUSE
				-0.263034	0.412948	RAB5A_MOUSE
				-0.263034	0.412948	RL21_MOUSE
				-0.263034	0.412948	RL9_MOUSE
				-0.263034	0.412948	S22AC_MOUSE
				-0.257158	1.21807	IDHP_MOUSE
				-0.251539	0.814869	C1QB_MOUSE
				-0.241008	0.575107	RT22_MOUSE
				-0.231326	0.819278	H12_MOUSE
				-0.222392	0.423389	ACOT9_MOUSE
				-0.222392	0.579919	CHDH_MOUSE
				-0.222392	0.423389	KCRU_MOUSE
				-0.222392	0.423389	PROD_MOUSE
				-0.222392	0.423389	RT09_MOUSE
				-0.222392	0.707245	RL27A_MOUSE
				-0.222392	0.423389	SODM_MOUSE
				-0.206451	0.584886	RS12_MOUSE
				-0.192645	0.433242	ADRO_MOUSE
				-0.192645	0.433242	EM55_MOUSE
				-0.192645	0.433242	HOT_MOUSE
				-0.192645	0.433242	KEG1_MOUSE
				-0.192645	0.433242	NPT2A_MOUSE
				-0.184424	0.72172	SUCB1_MOUSE
				-0.180572	0.595126	RL8_MOUSE
				-0.169925	0.442621	NDUAD_MOUSE
				-0.169925	0.442621	NDUS8_MOUSE
				-0.169925	0.442621	RAP1A_MOUSE
				-0.169925	0.442621	RL36_MOUSE
				-0.169925	0.442621	VDAC3_MOUSE
				-0.152003	0.451603	ACDSB_MOUSE
				-0.152003	0.451603	GLYM_MOUSE
				-0.152003	0.451603	RL13A_MOUSE
				-0.152003	0.451603	SPON1_MOUSE
				-0.14439	0.616206	DPEP1_MOUSE
				-0.14439	0.616206	PCCA_MOUSE
				-0.137504	0.460249	CAD16_MOUSE
				-0.137504	0.460249	PRDX3_MOUSE
				-0.137504	0.460249	RL18A_MOUSE
				-0.137504	0.621524	K1C13_MOUSE
				-0.131244	0.626846	VATA_MOUSE
				-0.123383	1.01079	RL23A_MOUSE
				-0.120294	0.637481	NDUV1_MOUSE
				-0.115477	0.642788	FUMH_MOUSE
				-0.111031	0.648084	HXK1_MOUSE
				-0.106915	0.653367	BIP_MOUSE
				-0.106915	0.653367	K1C42_MOUSE
				-0.0995358	0.66389	RL3_MOUSE
				-0.0931094	0.499779	TRAP1_MOUSE
				-0.0874627	0.507122	C1QBP_MOUSE
				-0.0874627	0.507122	MYO1C_MOUSE
				-0.0874627	0.507122	RS13_MOUSE
				-0.0824622	0.514317	NHRF3_MOUSE
				-0.0824622	0.695055	RS3A_MOUSE
				-0.0740005	0.528316	RL7A_MOUSE
				-0.0727563	0.879147	H4_MOUSE
				-0.0703893	0.535139	AT1B1_MOUSE
				-0.0671142	0.541857	H2B2E_MOUSE
				-0.0671142	0.541857	RL32_MOUSE
				-0.0641302	0.548476	ATPO_MOUSE
				-0.0524674	0.580305	AL4A1_MOUSE
				-0.0489096	0.592535	K1C14_MOUSE
				-0.0406419	0.627859	RL7_MOUSE
				-0.0339473	0.667015	RL26_MOUSE
				0	0.267103	ABCB7_MOUSE
				0	0.241324	1433S_MOUSE
				0	0.305882	COX5A_MOUSE
				0	0.267103	ACE2_MOUSE
				0	0.36102	RAB14_MOUSE
				0	0.267103	ADDA_MOUSE
				0	0.267103	APOA1_MOUSE
				0	0.267103	ATP8_MOUSE
				0	0.267103	BDH2_MOUSE
				0	0.267103	CATW_MOUSE
				0	0.584168	RS18_MOUSE
				0	0.241324	ACOT6_MOUSE
				0	0.438923	ATP5H_MOUSE
				0	0.288024	ACD10_MOUSE
				0	0.241324	ACSL5_MOUSE
				0	0.241324	AL1A1_MOUSE
				0	0.267103	COQ8A_MOUSE
				0	0.241324	AP2A1_MOUSE
				0	0.288024	AGT2_MOUSE
				0	0.241324	AT2A3_MOUSE
				0	0.267103	COX1_MOUSE
				0	0.305882	GLSK_MOUSE
				0	0.241324	AT2B2_MOUSE
				0	0.335853	ADAS_MOUSE
				0	0.305882	HACL1_MOUSE
				0	0.267103	COX5B_MOUSE
				0	0.267103	EF2_MOUSE
				0	0.288024	ATNG_MOUSE
				0	0.241324	ATP4A_MOUSE
				0	0.288024	CTNA1_MOUSE
				0	0.288024	DSG1A_MOUSE
				0	0.241324	CAZA1_MOUSE
				0	0.321636	AFG32_MOUSE
				0	0.383148	GGT1_MOUSE
				0	0.241324	CP2D9_MOUSE
				0	0.267103	G6PC_MOUSE
				0	0.241324	CP4CA_MOUSE
				0	0.241324	DDX17_MOUSE
				0	0.305882	LDHB_MOUSE
				0	0.267103	GALT2_MOUSE
				0	0.547001	EZRI_MOUSE
				0	0.438923	OST48_MOUSE
				0	0.288024	ECHD2_MOUSE
				0	0.36102	RAP1B_MOUSE
				0	0.241324	DHB13_MOUSE
				0	0.438923	RAB1A_MOUSE
				0	0.267103	GBB4_MOUSE
				0	0.267103	GDC_MOUSE
				0	0.267103	GNAQ_MOUSE
				0	0.383148	MCCB_MOUSE
				0	0.267103	GNAS1_MOUSE
				0	0.288024	GCST_MOUSE
				0	0.267103	GSTK1_MOUSE
				0	0.321636	AQP1_MOUSE
				0	0.241324	ECI3_MOUSE
				0	0.478337	ALBU_MOUSE
				0	0.241324	ERLN1_MOUSE
				0	0.241324	EST1_MOUSE
				0	0.267103	H2AY_MOUSE
				0	0.267103	HVM57_MOUSE
				0	0.305882	MLEC_MOUSE
				0	0.288024	GPX3_MOUSE
				0	0.267103	HYEP_MOUSE
				0	0.241324	F213A_MOUSE
				0	0.267103	IF4A1_MOUSE
				0	0.267103	KAT3_MOUSE
				0	0.520755	PHB_MOUSE
				0	0.241324	GAL3A_MOUSE
				0	0.241324	GLYC_MOUSE
				0	0.241324	GNAO_MOUSE
				0	0.430415	BDH_MOUSE
				0	0.559653	AT1A3_MOUSE
				0	0.267103	LAT2_MOUSE
				0	0.241324	GPX4_MOUSE
				0	0.241324	GSTM5_MOUSE
				0	0.267103	MAGT1_MOUSE
				0	0.288024	KV5A1_MOUSE
				0	0.288024	MGST3_MOUSE
				0	0.267103	MBOA5_MOUSE
				0	0.335853	GNAI3_MOUSE
				0	0.267103	MTX1_MOUSE
				0	0.241324	H2AW_MOUSE
				0	0.241324	HBE_MOUSE
				0	0.241324	HKDC1_MOUSE
				0	0.267103	MYL6_MOUSE
				0	0.241324	HVM55_MOUSE
				0	0.267103	NDK3_MOUSE
				0	0.267103	NIPS2_MOUSE
				0	0.267103	NMT1_MOUSE
				0	0.267103	NNRD_MOUSE
				0	0.241324	HVM58_MOUSE
				0	0.348899	CACP_MOUSE
				0	0.267103	P20D1_MOUSE
				0	0.241324	HXK2_MOUSE
				0	0.267103	PDK3_MOUSE
				0	0.267103	RALA_MOUSE
				0	0.267103	RETST_MOUSE
				0	0.288024	NDUA8_MOUSE
				0	0.288024	NFS1_MOUSE
				0	0.288024	PCKGM_MOUSE
				0	0.241324	IF1A_MOUSE
				0	0.241324	ITPR2_MOUSE
				0	0.372393	ALDOB_MOUSE
				0	0.241324	K1C18_MOUSE
				0	0.335853	KV3AC_MOUSE
				0	0.559653	RL6_MOUSE
				0	0.348899	NCPR_MOUSE
				0	0.241324	K1C23_MOUSE
				0	0.241324	K1C28_MOUSE
				0	0.372393	CLUS_MOUSE
				0	0.288024	RL15_MOUSE
				0	0.241324	K2C74_MOUSE
				0	0.305882	MPC1_MOUSE
				0	0.241324	KLKB1_MOUSE
				0	0.288024	RT35_MOUSE
				0	0.305882	NU1M_MOUSE
				0	0.241324	KPYR_MOUSE
				0	0.241324	KV3AK_MOUSE
				0	0.321636	MYH9_MOUSE
				0	0.241324	LDHC_MOUSE
				0	0.267103	RRAS2_MOUSE
				0	0.348899	QCR8_MOUSE
				0	0.241324	MARC1_MOUSE
				0	0.348899	SSRA_MOUSE
				0	0.241324	MYH10_MOUSE
				0	0.305882	PGES2_MOUSE
				0	0.267103	RS27L_MOUSE
				0	0.36102	TERA_MOUSE
				0	0.241324	MYH11_MOUSE
				0	0.241324	RAB26_MOUSE
				0	0.267103	RT11_MOUSE
				0	0.288024	SSDH_MOUSE
				0	0.267103	RT18B_MOUSE
				0	0.553363	MIC60_MOUSE
				0	0.267103	S47A1_MOUSE
				0	0.305882	RL36A_MOUSE
				0	0.305882	RM34_MOUSE
				0	0.241324	RASK_MOUSE
				0	0.241324	RHOB_MOUSE
				0	0.321636	VTNC_MOUSE
				0	0.601961	K1C10_MOUSE
				0	0.321636	YBOX1_MOUSE
				0	0.241324	RL40_MOUSE
				0	0.241324	SPTB1_MOUSE
				0	0.267103	SC11A_MOUSE
				0	0.267103	TMM33_MOUSE
				0	0.335853	RM37_MOUSE
				0	0.241324	TPM1_MOUSE
				0	0.241324	UDB17_MOUSE
				0	0.305882	VA0D1_MOUSE
				0	0.241324	VATC2_MOUSE
				0	0.288024	TGM1_MOUSE
				0.0230836	0.660111	ADT2_MOUSE
				0.0285691	0.59393	ECHB_MOUSE
				0.050626	0.680834	ACON_MOUSE
				0.0506262	0.453868	AADAT_MOUSE
				0.0506262	0.453868	VATB2_MOUSE
				0.0565836	0.543894	SDHA_MOUSE
				0.0671143	0.399306	SUCB2_MOUSE
				0.0687127	0.489001	C1QC_MOUSE
				0.0718929	0.771106	ATPB_MOUSE
				0.0740005	0.38204	ECHP_MOUSE
				0.0766212	0.526408	MMSA_MOUSE
				0.0780026	0.373036	3BHS4_MOUSE
				0.0780026	0.373036	COX41_MOUSE
				0.0780026	0.373036	G3P_MOUSE
				0.0857298	0.491165	DHE3_MOUSE
				0.0874627	0.354144	PZP_MOUSE
				0.0931095	0.344185	RL14_MOUSE
				0.0931095	0.344185	RS17_MOUSE
				0.0978475	0.494481	ADT1_MOUSE
				0.103094	0.391939	MOES_MOUSE
				0.103094	0.391939	MPCP_MOUSE
				0.106915	0.323011	CPT2_MOUSE
				0.106915	0.384186	UCRI_MOUSE
				0.115477	0.368221	RS27A_MOUSE
				0.115477	0.31167	ABCG2_MOUSE
				0.115477	0.31167	PRDX1_MOUSE
				0.115477	0.31167	RL24_MOUSE
				0.115477	0.31167	SAM50_MOUSE
				0.125531	0.351561	MCCA_MOUSE
				0.128324	0.410361	ATPG_MOUSE
				0.131245	0.342934	SUCA_MOUSE
				0.131912	0.503226	PYC_MOUSE
				0.134301	0.397523	K2C1_MOUSE
				0.137504	0.287048	CADH1_MOUSE
				0.137504	0.287048	H2A1B_MOUSE
				0.137504	0.287048	RL19_MOUSE
				0.137504	0.287048	TBB5_MOUSE
				0.137504	0.41294	S27A2_MOUSE
				0.137504	0.334087	GRAA_MOUSE
				0.152003	0.273519	KAD3_MOUSE
				0.152003	0.273519	NDRG1_MOUSE
				0.152003	0.315645	AT5F1_MOUSE
				0.152003	0.273519	RS11_MOUSE
				0.16378	0.517054	AT1A1_MOUSE
				0.167842	0.479533	ATPA_MOUSE
				0.169925	0.363248	LPPRC_MOUSE
				0.169925	0.258945	HS90B_MOUSE
				0.169925	0.385022	ACTS_MOUSE
				0.169925	0.258945	MIC19_MOUSE
				0.169925	0.258945	NHRF1_MOUSE
				0.169925	0.318851	CO3_MOUSE
				0.169925	0.258945	ORNT1_MOUSE
				0.186413	0.314158	CATA_MOUSE
				0.192645	0.243074	CP2J5_MOUSE
				0.192645	0.293301	VDAC1_MOUSE
				0.192645	0.243074	GBB1_MOUSE
				0.192645	0.243074	H2A2B_MOUSE
				0.192645	0.27498	RAB5C_MOUSE
				0.192645	0.243074	RAB6A_MOUSE
				0.204618	0.355707	ACTB_MOUSE
				0.206451	0.29108	K1C17_MOUSE
				0.206451	0.29108	RADI_MOUSE
				0.222392	0.225548	CP4AE_MOUSE
				0.222392	0.225548	GALC_MOUSE
				0.222392	0.225548	H10_MOUSE
				0.222392	0.225548	HBB1_MOUSE
				0.222392	0.225548	M2GD_MOUSE
				0.222392	0.225548	NDUA5_MOUSE
				0.222392	0.252104	MUTA_MOUSE
				0.222392	0.225548	NU5M_MOUSE
				0.222392	0.225548	TBB2A_MOUSE
				0.222392	0.225548	TIM44_MOUSE
				0.222392	0.275026	CMC1_MOUSE
				0.222392	0.225548	VATH_MOUSE
				0.222392	0.252104	RL27_MOUSE
				0.222392	0.252104	RS26_MOUSE
				0.231326	0.266772	SDHB_MOUSE
				0.234465	0.256171	ODPA_MOUSE
				0.241008	0.267233	ACTN4_MOUSE
				0.241008	0.258355	PDIA1_MOUSE
				0.241008	0.239819	QORL2_MOUSE
				0.241008	0.272827	K2C1B_MOUSE
				0.247928	0.246237	RS5_MOUSE
				0.249978	0.267391	K22E_MOUSE
				0.263034	0.320805	IGHG1_MOUSE
				0.263034	0.212124	ACOX2_MOUSE
				0.263034	0.212124	CBR1_MOUSE
				0.263034	0.239755	A1AT4_MOUSE
				0.263034	0.239755	BPHL_MOUSE
				0.263034	0.212124	CO4B_MOUSE
				0.263034	0.25371	HCDH_MOUSE
				0.263034	0.239755	DECR_MOUSE
				0.263034	0.212124	GNAI1_MOUSE
				0.263034	0.25371	VDAC2_MOUSE
				0.263034	0.239755	IVD_MOUSE
				0.263034	0.239755	RM21_MOUSE
				0.263034	0.239755	RS14_MOUSE
				0.263034	0.212124	HS90A_MOUSE
				0.263034	0.212124	MIC27_MOUSE
				0.263034	0.212124	NUD19_MOUSE
				0.263034	0.239755	RS2_MOUSE
				0.263034	0.212124	S22A2_MOUSE
				0.263034	0.239755	TBA4A_MOUSE
				0.273019	0.314273	ECHA_MOUSE
				0.275634	0.270313	SC5A2_MOUSE
				0.277534	0.291892	H2B1C_MOUSE
				0.280108	0.261778	ABCD3_MOUSE
				0.280108	0.261778	IDH3A_MOUSE
				0.2824	0.30138	QCR1_MOUSE
				0.289507	0.24833	CATK_MOUSE
				0.289507	0.24833	RAB10_MOUSE
				0.289507	0.24833	RL10L_MOUSE
				0.289507	0.24833	RS16_MOUSE
				0.289507	0.24833	RS23_MOUSE
				0.296982	0.314994	SPTB2_MOUSE
				0.29956	0.270538	ODO2_MOUSE
				0.29956	0.303172	EFTU_MOUSE
				0.304855	0.286891	K1C16_MOUSE
				0.31034	0.311214	HSP7C_MOUSE
				0.321928	0.337681	PHB2_MOUSE
				0.321928	0.257918	H2AV_MOUSE
				0.321928	0.219321	ACE_MOUSE
				0.321928	0.219321	ARPC4_MOUSE
				0.321928	0.219321	CTNB1_MOUSE
				0.321928	0.219321	DHB11_MOUSE
				0.321928	0.219321	G3PT_MOUSE
				0.321928	0.219321	GLT11_MOUSE
				0.321928	0.219321	IPYR2_MOUSE
				0.321928	0.219321	LAMP2_MOUSE
				0.321928	0.219321	NAPSA_MOUSE
				0.321928	0.219321	NIPS1_MOUSE
				0.321928	0.219321	PKP1_MOUSE
				0.321928	0.219321	PXL2A_MOUSE
				0.321928	0.257918	IDHG1_MOUSE
				0.321928	0.219321	RAB13_MOUSE
				0.321928	0.219321	RALB_MOUSE
				0.321928	0.219321	RM13_MOUSE
				0.321928	0.257918	KV3AJ_MOUSE
				0.321928	0.219321	RM44_MOUSE
				0.321928	0.257918	MPC2_MOUSE
				0.321928	0.219321	S22A6_MOUSE
				0.321928	0.257918	TBB4B_MOUSE
				0.321928	0.219321	STML2_MOUSE
				0.321928	0.280109	DIC_MOUSE
				0.321928	0.345456	NDUS2_MOUSE
				0.321928	0.280109	K1C19_MOUSE
				0.335603	0.374621	RS8_MOUSE
				0.337035	0.318341	C1QA_MOUSE
				0.341037	0.354588	K2C73_MOUSE
				0.347923	0.290645	A1AT1_MOUSE
				0.347923	0.370399	K2C79_MOUSE
				0.347923	0.338223	CPT1A_MOUSE
				0.347923	0.338223	H2B3A_MOUSE
				0.352302	0.409585	GRP75_MOUSE
				0.353637	0.328454	HAOX2_MOUSE
				0.36257	0.462013	QCR2_MOUSE
				0.36257	0.268793	CALX_MOUSE
				0.36257	0.268793	GRAC_MOUSE
				0.36257	0.268793	NDUAC_MOUSE
				0.366782	0.408675	CH60_MOUSE
				0.376563	0.475276	NDUS1_MOUSE
				0.383329	0.377181	VILI_MOUSE
				0.387023	0.328743	HCD2_MOUSE
				0.387023	0.39381	NDUA9_MOUSE
				0.387023	0.328743	ODB2_MOUSE
				0.39079	0.466821	THIM_MOUSE
				0.395929	0.663219	LRP2_MOUSE
				0.41177	0.98966	IGKC_MOUSE
				0.415038	0.227518	1433Z_MOUSE
				0.415038	0.227518	ABCB6_MOUSE
				0.415038	0.227518	ABCBA_MOUSE
				0.415038	0.315477	ECI1_MOUSE
				0.415038	0.281358	AMACR_MOUSE
				0.415038	0.431912	ACADM_MOUSE
				0.415038	0.227518	ABHEB_MOUSE
				0.415038	0.227518	AFG1L_MOUSE
				0.415038	0.281358	DHRS1_MOUSE
				0.415038	0.227518	AK1A1_MOUSE
				0.415038	0.227518	APOE_MOUSE
				0.415038	0.227518	ARK72_MOUSE
				0.415038	0.227518	ARL1_MOUSE
				0.415038	0.227518	ATP5E_MOUSE
				0.415038	0.227518	B3AT_MOUSE
				0.415038	0.227518	BAF_MOUSE
				0.415038	0.227518	C1RA_MOUSE
				0.415038	0.227518	CATD_MOUSE
				0.415038	0.227518	CAZA2_MOUSE
				0.415038	0.281358	DRG1_MOUSE
				0.415038	0.341754	ACAD9_MOUSE
				0.415038	0.227518	CDC42_MOUSE
				0.415038	0.227518	CK098_MOUSE
				0.415038	0.227518	COL12_MOUSE
				0.415038	0.227518	COPB2_MOUSE
				0.415038	0.341754	RL11_MOUSE
				0.415038	0.227518	COPB_MOUSE
				0.415038	0.227518	COR1C_MOUSE
				0.415038	0.315477	GNAI2_MOUSE
				0.415038	0.227518	COTL1_MOUSE
				0.415038	0.227518	CP21A_MOUSE
				0.415038	0.227518	DHB12_MOUSE
				0.415038	0.227518	EHD4_MOUSE
				0.415038	0.227518	ES1_MOUSE
				0.415038	0.227518	FACR1_MOUSE
				0.415038	0.227518	FLNA_MOUSE
				0.415038	0.281358	HS71A_MOUSE
				0.415038	0.227518	GLU2B_MOUSE
				0.415038	0.227518	HDHD5_MOUSE
				0.415038	0.227518	HNRPQ_MOUSE
				0.415038	0.227518	HVM56_MOUSE
				0.415038	0.227518	HYOU1_MOUSE
				0.415038	0.227518	HYPDH_MOUSE
				0.415038	0.227518	IBP7_MOUSE
				0.415038	0.227518	ICT1_MOUSE
				0.415038	0.227518	KV5A3_MOUSE
				0.415038	0.227518	KV5A7_MOUSE
				0.415038	0.227518	LBP_MOUSE
				0.415038	0.227518	LMAN1_MOUSE
				0.415038	0.227518	LYZ1_MOUSE
				0.415038	0.227518	MIF_MOUSE
				0.415038	0.281358	KV3A1_MOUSE
				0.415038	0.383151	ECHM_MOUSE
				0.415038	0.227518	MUG1_MOUSE
				0.415038	0.227518	NDUA2_MOUSE
				0.415038	0.227518	NPM_MOUSE
				0.415038	0.227518	NSMA_MOUSE
				0.415038	0.227518	NUCG_MOUSE
				0.415038	0.281358	RAB35_MOUSE
				0.415038	0.227518	OSTC_MOUSE
				0.415038	0.227518	PABP1_MOUSE
				0.415038	0.227518	PCYOX_MOUSE
				0.415038	0.227518	PERM_MOUSE
				0.415038	0.227518	PGAM5_MOUSE
				0.415038	0.227518	PGS1_MOUSE
				0.415038	0.227518	PICAL_MOUSE
				0.415038	0.227518	PLEC_MOUSE
				0.415038	0.227518	PLSI_MOUSE
				0.415038	0.227518	PLSL_MOUSE
				0.415038	0.227518	PPIC_MOUSE
				0.415038	0.281358	SOX_MOUSE
				0.415038	0.227518	PREP_MOUSE
				0.415038	0.227518	PROF1_MOUSE
				0.415038	0.227518	QOR_MOUSE
				0.415038	0.227518	RDH14_MOUSE
				0.415038	0.227518	REG3B_MOUSE
				0.415038	0.227518	RM18_MOUSE
				0.415038	0.227518	RM41_MOUSE
				0.415038	0.227518	RM49_MOUSE
				0.415038	0.227518	RM53_MOUSE
				0.415038	0.227518	RM55_MOUSE
				0.415038	0.227518	S27A4_MOUSE
				0.415038	0.227518	SAHH3_MOUSE
				0.415038	0.227518	SAMP_MOUSE
				0.415038	0.227518	SC22B_MOUSE
				0.415038	0.315477	RL12_MOUSE
				0.415038	0.227518	SNAA_MOUSE
				0.415038	0.227518	SSBP_MOUSE
				0.415038	0.227518	SUCHY_MOUSE
				0.415038	0.281358	SUSD2_MOUSE
				0.415038	0.227518	TACO1_MOUSE
				0.415038	0.227518	TBB6_MOUSE
				0.415038	0.227518	TEFM_MOUSE
				0.415038	0.227518	TFR1_MOUSE
				0.415038	0.227518	TM214_MOUSE
				0.415038	0.227518	TOM40_MOUSE
				0.415038	0.227518	TPM3_MOUSE
				0.415038	0.281358	THTR_MOUSE
				0.415038	0.227518	VAPA_MOUSE
				0.415038	0.227518	ZC3HF_MOUSE
				0.415038	0.383151	ETFB_MOUSE
				0.415038	0.227518	ZO1_MOUSE
				0.447459	0.442695	NDUS3_MOUSE
				0.447459	0.508492	RS3_MOUSE
				0.447459	0.356176	3HIDH_MOUSE
				0.447459	0.356176	SND1_MOUSE
				0.459432	0.330402	GBB2_MOUSE
				0.459432	0.410995	DLDH_MOUSE
				0.459432	0.330402	NB5R3_MOUSE
				0.459432	0.470675	CMC2_MOUSE
				0.459432	0.330402	NDUV2_MOUSE
				0.459432	0.330402	VIGLN_MOUSE
				0.465664	0.456913	GPDM_MOUSE
				0.469485	0.39288	MCAT_MOUSE
				0.469485	0.39288	RL10A_MOUSE
				0.473931	0.442341	HVM51_MOUSE
				0.485427	0.296231	ACSM1_MOUSE
				0.485427	0.372307	K2C72_MOUSE
				0.485427	0.296231	APOH_MOUSE
				0.485427	0.296231	C1TC_MOUSE
				0.485427	0.372307	RAB1B_MOUSE
				0.485427	0.296231	HOGA1_MOUSE
				0.485427	0.296231	MIC26_MOUSE
				0.485427	0.296231	ODBA_MOUSE
				0.485427	0.296231	ODBB_MOUSE
				0.485427	0.296231	ODPX_MOUSE
				0.485427	0.820221	K2C5_MOUSE
				0.485427	0.296231	PPIA_MOUSE
				0.485427	0.296231	RL28_MOUSE
				0.485427	0.426722	NDUAA_MOUSE
				0.485427	0.296231	RO52_MOUSE
				0.4975	0.458408	ODP2_MOUSE
				0.5025	0.528028	ENPL_MOUSE
				0.5025	0.409678	ETFD_MOUSE
				0.514573	0.347635	CYR61_MOUSE
				0.514573	0.347635	KV3A8_MOUSE
				0.514573	0.443903	M2OM_MOUSE
				0.514573	0.347635	RM23_MOUSE
				0.514573	0.347635	STT3A_MOUSE
				0.514573	0.347635	VATC1_MOUSE
				0.530515	0.390543	OXDA_MOUSE
				0.530515	0.390543	RAB8A_MOUSE
				0.530515	0.390543	RS24_MOUSE
				0.540568	0.428366	AT12A_MOUSE
				0.540568	0.428366	RLA0_MOUSE
				0.547488	0.61461	ACTBL_MOUSE
				0.547488	0.740049	SPTN1_MOUSE
				0.547488	0.462785	MYO6_MOUSE
				0.552541	0.494755	RL13_MOUSE
				0.556393	0.524873	AT2A2_MOUSE
				0.556393	0.524873	CISY_MOUSE
				0.584963	0.771906	MDHM_MOUSE
				0.584963	0.367929	AL3A2_MOUSE
				0.584963	0.314438	EMC1_MOUSE
				0.584963	0.314438	GLYAT_MOUSE
				0.584963	0.411426	A1AT2_MOUSE
				0.584963	0.515474	RS9_MOUSE
				0.584963	0.411426	H2A2A_MOUSE
				0.584963	0.367929	ENTP5_MOUSE
				0.584963	0.367929	FMO2_MOUSE
				0.584963	0.314438	HRG_MOUSE
				0.584963	0.314438	IDHC_MOUSE
				0.584963	0.314438	LACTB_MOUSE
				0.584963	0.314438	LDHA_MOUSE
				0.584963	0.367929	HMGCL_MOUSE
				0.584963	0.367929	PECR_MOUSE
				0.584963	0.483672	GCDH_MOUSE
				0.584963	0.367929	SFXN2_MOUSE
				0.584963	0.314438	MIRO1_MOUSE
				0.584963	0.314438	ODC_MOUSE
				0.584963	0.314438	PGRC1_MOUSE
				0.584963	0.314438	PTGR3_MOUSE
				0.584963	0.314438	RAC1_MOUSE
				0.584963	0.411426	NDUBA_MOUSE
				0.584963	0.314438	RT27_MOUSE
				0.584963	0.367929	SLC31_MOUSE
				0.584963	0.314438	SC5A8_MOUSE
				0.584963	0.314438	STT3B_MOUSE
				0.584963	0.314438	TXTP_MOUSE
				0.600393	0.76909	ODO1_MOUSE
				0.616671	0.567746	RACK1_MOUSE
				0.625604	0.87766	ACADV_MOUSE
				0.63743	0.473148	COEA1_MOUSE
				0.647698	0.857176	ALDH2_MOUSE
				0.652077	0.592207	ACS2L_MOUSE
				0.652077	0.435719	ERLN2_MOUSE
				0.652077	0.592207	RPN2_MOUSE
				0.652077	0.592207	RS4X_MOUSE
				0.652077	0.435719	PRDX5_MOUSE
				0.652077	0.435719	S22A8_MOUSE
				0.662965	0.56351	ACOX1_MOUSE
				0.662965	0.56351	DHB4_MOUSE
				0.662965	0.56351	K22O_MOUSE
				0.678072	0.533139	CPT1B_MOUSE
				0.678072	0.392449	BCAT2_MOUSE
				0.678072	0.533139	RAB7A_MOUSE
				0.678072	0.392449	LRC59_MOUSE
				0.678072	0.74561	SPA3K_MOUSE
				0.678072	0.392449	VATE1_MOUSE
				0.691878	0.619131	DESP_MOUSE
				0.691878	0.619131	ETFA_MOUSE
				0.70044	0.500497	RL17_MOUSE
				0.70044	0.500497	RL30_MOUSE
				0.710493	0.59167	EF1A2_MOUSE
				0.710493	0.59167	RL10_MOUSE
				0.736966	0.337834	ACOT8_MOUSE
				0.736966	0.337834	ACOX3_MOUSE
				0.736966	0.337834	ACTN2_MOUSE
				0.736966	0.337834	ADSV_MOUSE
				0.736966	0.337834	AP1G1_MOUSE
				0.736966	0.337834	ATAD1_MOUSE
				0.736966	0.337834	CISD1_MOUSE
				0.736966	0.337834	COPD_MOUSE
				0.736966	0.337834	DAB2_MOUSE
				0.736966	0.337834	DDX5_MOUSE
				0.736966	0.337834	DHTK1_MOUSE
				0.736966	0.464536	ACOT2_MOUSE
				0.736966	0.337834	EMC2_MOUSE
				0.736966	0.337834	ERMP1_MOUSE
				0.736966	0.337834	ERP29_MOUSE
				0.736966	0.337834	GPX41_MOUSE
				0.736966	0.337834	GRPE1_MOUSE
				0.736966	0.337834	KV2A7_MOUSE
				0.736966	0.337834	MPPA_MOUSE
				0.736966	0.337834	NDUA6_MOUSE
				0.736966	0.464536	OPA1_MOUSE
				0.736966	0.337834	NDUB9_MOUSE
				0.736966	0.337834	NUCL_MOUSE
				0.736966	0.337834	PA2G4_MOUSE
				0.736966	0.337834	PPOX_MOUSE
				0.736966	0.464536	RDH7_MOUSE
				0.736966	0.337834	PXMP2_MOUSE
				0.736966	0.337834	RASN_MOUSE
				0.736966	0.727982	DHRS4_MOUSE
				0.736966	0.337834	RRBP1_MOUSE
				0.736966	0.337834	RT17_MOUSE
				0.736966	0.337834	UGGG1_MOUSE
				0.736966	0.562892	PPIB_MOUSE
				0.736966	0.337834	USMG5_MOUSE
				0.736966	0.337834	VAPB_MOUSE
				0.765535	0.623358	ATAD3_MOUSE
				0.777608	0.760445	AIFM1_MOUSE
				0.807355	0.42311	AL7A1_MOUSE
				0.807355	0.42311	CALR_MOUSE
				0.807355	0.42311	GELS_MOUSE
				0.807355	0.597116	ACAD8_MOUSE
				0.807355	0.42311	KV3AA_MOUSE
				0.807355	0.42311	MOGS_MOUSE
				0.807355	0.42311	PDIA4_MOUSE
				0.807355	0.42311	PDIP2_MOUSE
				0.807355	0.42311	RT21_MOUSE
				0.807355	0.597116	ACADS_MOUSE
				0.807355	0.42311	SLIT3_MOUSE
				0.807355	0.42311	SOSD1_MOUSE
				0.807355	0.42311	TECR_MOUSE
				0.807355	0.42311	YBOX3_MOUSE
				0.807355	0.739766	ACADL_MOUSE
				0.830075	0.974269	VWA8_MOUSE
				0.830075	0.659373	PLAK_MOUSE
				0.830075	0.659373	RB11B_MOUSE
				0.836501	0.851585	UCP1_MOUSE
				0.847997	0.906153	COX2_MOUSE
				0.847997	0.499586	H31_MOUSE
				0.847997	0.499586	MEP1B_MOUSE
				0.847997	0.499586	MTCH2_MOUSE
				0.847997	0.499586	RM39_MOUSE
				0.847997	0.499586	SYIM_MOUSE
				0.847997	0.499586	VATD_MOUSE
				0.862496	0.778356	CKAP4_MOUSE
				0.874469	0.570342	AMPN_MOUSE
				0.874469	0.570342	HIBCH_MOUSE
				0.893085	0.637068	RB11A_MOUSE
				0.89812	1.27121	PCCB_MOUSE
				0.917538	0.762198	THIKA_MOUSE
				1	0.463352	ADDG_MOUSE
				1	0.463352	COQ6_MOUSE
				1	0.463352	DDX3Y_MOUSE
				1	0.463352	ECI2_MOUSE
				1	0.463352	FRAS1_MOUSE
				1	0.463352	HBA_MOUSE
				1	0.543647	GSLG1_MOUSE
				1	0.463352	ITPR1_MOUSE
				1	0.463352	KV5AB_MOUSE
				1	0.616537	CH10_MOUSE
				1	0.463352	LYZ2_MOUSE
				1	0.543647	NLTP_MOUSE
				1	0.463352	NAGAB_MOUSE
				1	0.463352	PDK2_MOUSE
				1	1.20424	THIL_MOUSE
				1	0.749114	CP2DQ_MOUSE
				1	0.543647	PYRD2_MOUSE
				1	0.543647	SAC1_MOUSE
				1	0.463352	SEPT2_MOUSE
				1	0.684558	VPP4_MOUSE
				1	0.463352	TMLH_MOUSE
				1	0.463352	TXND5_MOUSE
				1	0.463352	VPS35_MOUSE
				1	0.543647	TM9S2_MOUSE
				1.11548	0.806462	DPP4_MOUSE
				1.11548	0.806462	S4A4_MOUSE
				1.1375	0.742308	NDUB5_MOUSE
				1.1375	0.742308	TIM50_MOUSE
				1.16993	0.674577	AMPL_MOUSE
				1.16993	1.04967	4F2_MOUSE
				1.16993	1.04967	THIKB_MOUSE
				1.19265	0.993187	RSSA_MOUSE
				1.22239	0.601623	COPA_MOUSE
				1.22239	0.601623	DHB8_MOUSE
				1.22239	0.601623	G6PE_MOUSE
				1.22239	0.601623	MIRO2_MOUSE
				1.22239	0.601623	NSF_MOUSE
				1.22239	0.601623	RAB2A_MOUSE
				1.22239	0.601623	RS15A_MOUSE
				1.22239	0.601623	SC5AC_MOUSE
				1.24793	1.17722	ACTN1_MOUSE
				1.26303	0.876018	S12A1_MOUSE
				1.32193	0.814639	CP11A_MOUSE
				1.32193	0.814639	RL23_MOUSE
				1.37851	1.01689	AP2A2_MOUSE
				1.41504	0.750675	AP2B1_MOUSE
				1.41504	0.750675	CLPX_MOUSE
				1.41504	0.750675	PKD1_MOUSE
				1.41504	0.750675	RAB8B_MOUSE
				1.45943	0.962765	S12A3_MOUSE
				1.58496	0.908924	AP1B1_MOUSE
				1.58496	1.11804	HMCS2_MOUSE
				1.58496	0.908924	ECH1_MOUSE
				1.58496	1.11804	S61A1_MOUSE
				1.70044	1.2797	PDIA6_MOUSE
				1.73697	1.07509	EFGM_MOUSE
				1.73697	1.07509	PKD2_MOUSE
