## Supplementary material for "The C-terminal tail of polycystin-1 suppresses cystic disease in a mitochondrial enzyme-dependent fashion": Table S2

### Sheet: all data
Name	N1	N2	N3	N4	N5	N18	N19	N20	N21	N22	N23	N6	N7	N8	N9	N10	N11	N12	N13	N14	N15	N16	N17	P value( N-Pkd1fl fl+CTT vs N-Pkd1fl fl)	Fold change( N-Pkd1fl fl+CTT vs N-Pkd1fl fl)	P value( J-Pkd1fl fl+CTT vs J-Pkd1fl fl)	Fold change( J-Pkd1fl fl+CTT vs J-Pkd1fl fl)
Group	N-Pkd1fl/fl	N-Pkd1fl/fl	N-Pkd1fl/fl	N-Pkd1fl/fl	N-Pkd1fl/fl	N-Pkd1fl/fl + CTT	N-Pkd1fl/fl + CTT	N-Pkd1fl/fl + CTT	N-Pkd1fl/fl + CTT	N-Pkd1fl/fl + CTT	N-Pkd1fl/fl + CTT	J-Pkd1fl/fl	J-Pkd1fl/fl	J-Pkd1fl/fl	J-Pkd1fl/fl	J-Pkd1fl/fl	J-Pkd1fl/fl	J-Pkd1fl/fl+CTT	J-Pkd1fl/fl+CTT	J-Pkd1fl/fl+CTT	J-Pkd1fl/fl+CTT	J-Pkd1fl/fl+CTT	J-Pkd1fl/fl+CTT
Name
Guanidinoacetate	7.45112e+07	1.77734e+08	2.61981e+08	1.40355e+08	8.29196e+07	4.38853e+08	4.16666e+08	4.572e+08	4.48245e+08	4.04795e+08	4.81188e+08	6.87478e+07	1.76564e+08	1.45877e+08	2.58978e+08	4.80987e+08	5.71083e+08	6.77584e+07	5.86256e+07	1.65191e+08	4.45604e+08	1.60698e+08	4.46791e+08	1.037e-05	2.9909	0.596718	0.789942
Threonine	1.84241e+08	2.2209e+08	2.4323e+08	1.50267e+08	1.9373e+08	3.59818e+07	3.79488e+07	9.62303e+07	3.03709e+07	3.82639e+07	5.08179e+07	1.736e+08	2.02762e+08	1.91392e+08	1.15774e+08	61104675	5.43888e+07	1.35417e+08	1.03489e+08	1.75966e+08	6.46561e+07	1.69993e+08	1.12614e+08	1.67242e-05	0.24291	0.851043	0.953834
Methionine	3.27421e+08	3.29259e+08	3.09795e+08	1.9231e+08	3.21467e+08	2.62901e+07	4.90313e+07	1.31591e+08	4.04964e+07	5.12224e+07	8.86433e+07	3.52095e+08	3.23933e+08	2.89536e+08	1.5618e+08	8.37602e+07	8.2735e+07	2.38896e+08	1.76858e+08	2.52539e+08	1.08814e+08	3.1009e+08	1.61393e+08	2.51315e-05	0.218023	0.911465	0.969223
Proline	1.92682e+09	1.64237e+09	1.76676e+09	1.47924e+09	1.49471e+09	2.65866e+08	3.50864e+08	1.0514e+09	2.11317e+08	3.28412e+08	5.49487e+08	1.88676e+09	1.69918e+09	1.63115e+09	8.504e+08	4.97142e+08	5.49778e+08	1.39341e+09	1.00195e+09	1.78712e+09	7.4976e+08	2.15605e+09	1.09863e+09	3.65821e-05	0.276512	0.603353	1.15075
Arginine	8.6315e+09	9.26508e+09	8.86414e+09	5.52738e+09	7.24542e+09	1.19984e+09	1.8683e+09	4.15894e+09	1.62357e+09	1.93864e+09	2.06208e+09	8.70941e+09	8.07577e+09	9.61131e+09	4.4594e+09	2.48838e+09	2.85447e+09	5.15364e+09	4.40957e+09	7.78969e+09	2.23144e+09	7.99618e+09	4.12669e+09	3.92954e-05	0.270896	0.644653	0.87592
Creatine	1.56672e+10	1.99014e+10	1.37737e+10	1.5131e+10	1.79513e+10	5.3118e+09	8.59535e+09	9.57315e+09	5.85671e+09	8.74217e+09	7.3576e+09	1.71571e+10	1.61203e+10	1.61233e+10	8.05256e+09	7.93573e+09	8.15241e+09	1.29771e+10	1.06542e+10	2.0351e+10	9.13867e+09	1.98937e+10	8.38793e+09	5.39807e-05	0.459377	0.658596	1.1069
Tryptophan	8.09471e+08	7.07849e+08	7.43302e+08	4.114e+08	5.19916e+08	5.16419e+07	7.39164e+07	2.41837e+08	7.36119e+07	7.77379e+07	1.73021e+08	6.46048e+08	6.10731e+08	8.68342e+08	3.20944e+08	9.76629e+07	1.79451e+08	5.10225e+08	3.47647e+08	6.13494e+08	1.89712e+08	7.09313e+08	2.82677e+08	6.66076e-05	0.180602	0.938605	0.974254
Ornithine	1.27976e+08	8.77945e+07	1.32027e+08	1.78e+08	1.85977e+08	2.27554e+07	1.75567e+07	5.84359e+07	2.18698e+07	3.92776e+07	3.4188e+07	1.52075e+08	1.25801e+08	1.67458e+08	1.11562e+08	4.14936e+07	5.64204e+07	1.22721e+08	7.792e+07	7.87811e+07	9.62779e+07	1.64423e+08	7.58402e+07	0.000150517	0.227229	0.80241	0.940676
Alanine	7.86636e+08	9.6917e+08	7.8881e+08	6.93019e+08	7.74929e+08	2.32069e+08	3.9581e+08	5.38454e+08	2.85972e+08	3.79837e+08	4.91038e+08	7.802e+08	7.69133e+08	7.51539e+08	4.74427e+08	3.75915e+08	4.57708e+08	6.73974e+08	5.10612e+08	9.038e+08	4.57371e+08	1.04587e+09	4.69893e+08	0.000153169	0.48248	0.562827	1.12541
Gamma-Aminobutyrate-2	9.5203e+07	6.08981e+07	1.17738e+08	8.64253e+07	1.12925e+08	2.57177e+07	2.14938e+07	5.43416e+07	1.91832e+07	2.6919e+07	3.67689e+07	9.60522e+07	4.84156e+07	8.43921e+07	7.44215e+07	2.44152e+07	3.8986e+07	9.26614e+07	6.34262e+07	4.06817e+07	1.35444e+08	1.65269e+08	5.41674e+07	0.000243085	0.324789	0.212492	1.50443
Asparagine	1.64447e+08	1.98394e+08	1.82543e+08	7.65108e+07	1.38552e+08	1.80062e+07	2.3948e+07	6.76618e+07	1.95282e+07	2.23235e+07	3.13566e+07	1.44493e+08	1.48313e+08	1.47521e+08	6.68652e+07	3.66955e+07	3.38595e+07	1.11595e+08	8.66609e+07	1.37141e+08	5.12429e+07	1.67675e+08	6.51452e+07	0.000267887	0.200347	0.81729	1.0722
Phenylalanine	2.77462e+09	2.62015e+09	3.15241e+09	1.20939e+09	1.98067e+09	1.65596e+08	2.37584e+08	1.09367e+09	1.85194e+08	2.29793e+08	3.93723e+08	2.40669e+09	2.52906e+09	2.70802e+09	1.13752e+09	4.1782e+08	4.92288e+08	2.04276e+09	1.43755e+09	2.5569e+09	4.69795e+08	2.28344e+09	9.56694e+08	0.000316354	0.163692	0.986708	1.00575
Cytosine-1	6.83358e+07	1.79361e+08	1.71413e+08	1.92821e+08	1.53314e+08	4.13356e+07	1.71224e+07	6.17165e+07	1.54502e+07	2.25875e+07	3.3458e+07	9.48766e+07	1.58297e+08	1.31596e+08	3.70131e+08	2.69905e+07	1.16136e+08	1.04054e+08	7.11679e+07	1.51568e+08	1.31026e+08	1.50679e+08	1.45512e+08	0.000320351	0.208725	0.637799	0.839627
4-Guanidinobutanoate	1.9534e+09	2.9478e+09	1.72127e+09	1.23243e+09	2.41176e+09	6.87134e+08	2.24003e+08	9.05411e+08	6.12722e+07	1.1985e+08	1.03781e+08	4.40137e+09	2.56966e+09	2.64404e+09	1.33189e+09	436158665	5.01166e+08	1.59584e+09	1.30185e+09	2.2749e+09	9.78324e+08	2.3482e+09	2.25618e+09	0.000382552	0.170572	0.783569	0.905002
Tyrosine	9.80001e+08	1.1907e+09	1.32734e+09	5.22363e+08	8.41544e+08	8.28392e+07	1.26556e+08	4.84782e+08	1.05564e+08	1.12093e+08	1.91762e+08	9.54681e+08	9.57577e+08	9.51151e+08	4.71755e+08	2.31069e+08	2.10229e+08	6.48457e+08	4.96276e+08	9.65079e+08	3.44474e+08	9.41682e+08	4.94808e+08	0.000391857	0.189155	0.919019	1.03027
Serine	1.49571e+08	1.8313e+08	1.77315e+08	9.91652e+07	1.21453e+08	2.30256e+07	4.15217e+07	9.42233e+07	3.27224e+07	4.11877e+07	5.85549e+07	1.39689e+08	1.47133e+08	1.52924e+08	9.33804e+07	4.45589e+07	5.52622e+07	1.24389e+08	8.06198e+07	1.36018e+08	6.17933e+07	1.68402e+08	8.00851e+07	0.00050183	0.332172	0.90778	1.02901
Norvaline / Betaine-2	3.51855e+08	4.01736e+08	3.46128e+08	1.77132e+08	2.46695e+08	2.64559e+07	6.23742e+07	1.67376e+08	4.55476e+07	6.42074e+07	1.01513e+08	2.34743e+08	3.18745e+08	3.11215e+08	1.79033e+08	7.76666e+07	7.7889e+07	2.62422e+08	1.84688e+08	3.65019e+08	8.20323e+07	3.47868e+08	1.51523e+08	0.000522604	0.255694	0.621593	1.16198
Pantothenate	3.05241e+09	2.72516e+09	1.23729e+09	2.53957e+09	1.34291e+09	4.8269e+08	3.59875e+08	6.29338e+08	2.07229e+08	1.79944e+08	5.25615e+08	2.46762e+09	2.57439e+09	3.50082e+09	1.23964e+09	3.20158e+08	7.14719e+08	2.13172e+09	1.25521e+09	2.14515e+09	1.02869e+09	2.62948e+09	1.34943e+09	0.000603484	0.18236	0.936478	0.97433
2-Aminobutyrate	5.03498e+07	2.64377e+07	5.15852e+07	6.04626e+07	3.82609e+07	1.60293e+07	2.13375e+07	2.0695e+07	1.32497e+07	1.82407e+07	1.71771e+07	3.20541e+07	4.24108e+07	4.67344e+07	3.91285e+07	1.6119e+07	3.6278e+07	3.58344e+07	2.41445e+07	3.33528e+07	2.11512e+07	7.17337e+07	3.40846e+07	0.000725252	0.391645	0.886232	1.03562
Biotin	3.22022e+09	3.30245e+09	3.70623e+09	1.29316e+09	2.25381e+09	1.9608e+08	3.47396e+08	1.46963e+09	2.77686e+08	3.82354e+08	5.66285e+08	2.89458e+09	2.98157e+09	3.11231e+09	1.37494e+09	5.48949e+08	6.93101e+08	2.43715e+09	1.58885e+09	3.04343e+09	5.26603e+08	2.59684e+09	1.23324e+09	0.000795182	0.195961	0.962751	0.984547
Citrulline-2	1.23567e+08	1.13943e+08	1.83459e+08	2.93501e+08	2.5597e+08	4.78247e+07	2.21402e+07	5.48938e+07	2.13159e+07	3.28434e+07	3.73645e+07	1.91203e+08	3.16557e+08	3.83667e+08	1.9262e+08	7.65363e+07	5.34546e+07	9.57417e+07	8.01143e+07	1.14765e+08	1.42224e+08	2.4594e+08	1.44573e+08	0.000917785	0.185811	0.289171	0.678197
Citrulline-1	5.5883e+08	3.76236e+08	3.25276e+08	1.59788e+08	4.70532e+08	1.01185e+08	6.27293e+07	1.69891e+08	1.5954e+07	3.18223e+07	3.42579e+07	8.61635e+08	1.49144e+09	1.14051e+09	2.78015e+08	8.934e+07	1.30171e+08	3.6019e+08	2.45383e+08	3.67752e+08	1.52479e+08	4.93331e+08	3.39381e+08	0.001204	0.183286	0.194776	0.490719
Trigonelline	4.99849e+09	7.24992e+09	3.54058e+09	3.00836e+09	4.63004e+09	1.28132e+09	1.63904e+09	2.27478e+09	8.08278e+08	1.77252e+09	1.20918e+09	6.75215e+09	4.34071e+09	4.84971e+09	2.23794e+09	1.71428e+09	3.31886e+09	2.82089e+09	2.59779e+09	5.48298e+09	2.56009e+09	4.63084e+09	2.37482e+09	0.00140699	0.319608	0.631565	0.881697
Aldopentose	8.57633e+07	1.25867e+08	7.26891e+07	5.94122e+07	8.64442e+07	2.91729e+07	2.52861e+07	5.48174e+07	8.18867e+06	1.21582e+07	4.07191e+07	1.42523e+08	9.94015e+07	1.19777e+08	1.0548e+08	2.89827e+07	7.47068e+07	9.77993e+07	3.91686e+07	7.21091e+07	7.69117e+07	1.56981e+08	1.37244e+08	0.001463	0.329986	0.949657	1.01637
AMP / dGMP-2	7.77951e+07	5.98034e+07	1.12865e+08	4.22153e+07	5.60325e+07	7.31504e+07	2.33181e+08	2.07805e+08	2.60068e+08	2.39795e+08	2.74801e+08	4.606e+07	2.89088e+07	5.68916e+07	3.92526e+07	7.40793e+07	7.37773e+08	6.29751e+07	1.26495e+07	4.30437e+07	2.53739e+07	9.99457e+07	9.8796e+07	0.00240978	3.07991	0.379105	0.348724
Lactate	1.03962e+09	2.26945e+08	6.29898e+08	6.16167e+08	7.84483e+08	1.17162e+08	9.59685e+07	1.21418e+08	7.37702e+07	1.17156e+08	3.12399e+08	1.08385e+09	7.03165e+08	8.51558e+08	1.60013e+08	1.36275e+08	2.82399e+08	7.81544e+08	7.18928e+08	4.33491e+08	4.43635e+08	1.12104e+09	3.09807e+08	0.00253165	0.21177	0.638482	1.18376
5-Hydroxyindoleacetate	2.42294e+08	1.81487e+08	1.49028e+08	2.89447e+07	1.13117e+08	2.7067e+07	1.50216e+07	2.21189e+07	6.05078e+06	1.20388e+07	2.36646e+07	2.69962e+08	2.93439e+08	2.28047e+08	4.1702e+07	1.5838e+07	3.65983e+07	2.81576e+07	2.15714e+07	2.56311e+07	1.83073e+07	8.46158e+07	5.23234e+07	0.0037281	0.123521	0.0699987	0.2604
5-Aminopentanoate	2.18361e+08	1.29001e+08	1.95458e+08	1.02735e+08	1.44404e+08	9.37154e+07	4.91517e+07	1.16198e+08	3.05459e+07	4.12849e+07	6.54918e+07	1.92479e+08	1.15147e+08	3.85114e+08	1.58578e+08	6.32033e+07	5.99396e+07	1.40635e+08	1.1457e+08	1.13649e+08	1.10699e+08	2.78525e+08	2.34473e+08	0.00439225	0.418153	0.959285	1.01856
Glyceraldehyde	2.00612e+09	4.03462e+08	1.15635e+09	9.85431e+08	1.55295e+09	1.68431e+08	1.55154e+08	2.40041e+08	1.09331e+08	1.91155e+08	7.44187e+08	4.60531e+09	1.69907e+09	1.58143e+09	3.60967e+08	2.46172e+08	6.54174e+08	2.75263e+09	1.5312e+09	7.24797e+08	6.97834e+08	2.40335e+09	7.83884e+08	0.00590428	0.219558	0.956876	0.972293
Gluconate-2	8.3012e+07	6.4597e+07	7.90691e+07	8.76504e+07	8.61044e+07	3.77969e+07	4.73347e+07	8.58689e+07	2.13934e+07	2.98852e+07	3.06213e+07	4.97063e+07	7.92003e+07	9.4265e+07	1.94199e+07	3.55576e+07	4.89209e+07	6.54662e+07	4.79841e+07	3.52137e+07	5.00027e+07	6.9055e+07	5.97087e+07	0.00758775	0.526306	0.996238	1.0011
N-Acetylneuraminate	9.41191e+07	1.54921e+08	5.94136e+07	3.1756e+07	7.08838e+07	1.82534e+07	1.85431e+07	3.44431e+07	9.09367e+06	1.23547e+07	1.66179e+07	1.29244e+08	1.10589e+08	1.06518e+08	5.35587e+07	2.49783e+07	3.72774e+07	6.32535e+07	4.33299e+07	8.16064e+07	4.09876e+07	1.16716e+08	6.43943e+07	0.00864285	0.221575	0.6921	0.887751
Allantoin	7.68355e+08	1.82465e+09	6.55077e+08	7.98866e+08	1.01167e+09	3.92787e+08	4.39345e+08	4.69133e+08	1.97851e+08	3.51784e+08	3.6199e+08	1.03675e+09	1.08527e+09	1.24637e+09	9.93369e+08	5.18662e+08	6.94513e+08	6.87416e+08	6.17769e+08	1.28569e+09	5.34667e+08	1.17138e+09	7.10402e+08	0.00939054	0.364541	0.58761	0.898186
N-Methylglutamate	3.10288e+07	1.87152e+07	4.90078e+07	3.8416e+07	2.03389e+07	4.82115e+07	1.57919e+08	9.43342e+07	5.8084e+07	1.0155e+08	1.58535e+08	3.23608e+07	2.68226e+07	3.73299e+07	9.265e+07	6.59591e+07	1.49472e+08	2.49306e+07	1.62448e+07	2.14816e+07	4.20781e+07	3.5664e+07	6.41182e+07	0.00983341	3.27306	0.135916	0.505487
Histidine	9.44237e+08	3.31777e+09	2.1104e+09	1.24738e+09	1.87568e+09	6.51195e+07	4.2105e+08	1.57344e+09	2.78175e+08	4.12003e+08	4.89173e+08	2.09226e+09	1.20938e+09	2.85516e+09	1.10716e+09	2.97558e+08	2.35969e+08	1.90743e+09	1.20168e+09	2.12932e+09	8.13491e+08	2.44516e+09	1.40975e+09	0.0132012	0.284255	0.486911	1.27052
Gluconate-1	6.00863e+08	4.08956e+08	3.48953e+08	2.24941e+08	3.2074e+08	1.34604e+08	1.95434e+08	3.35462e+08	6.9332e+07	1.1135e+08	1.39647e+08	4.63425e+08	3.93999e+08	4.9808e+08	3.05891e+08	2.99028e+08	2.37924e+08	2.74375e+08	1.81939e+08	3.01407e+08	2.45171e+08	4.27514e+08	3.3049e+08	0.0132308	0.43137	0.205003	0.801009
FAD	1.69449e+07	1.32224e+07	1.81954e+07	1.3319e+07	8.68453e+06	1.01028e+07	4.5471e+07	3.5504e+07	2.93968e+07	4.01074e+07	5.70992e+07	1.60746e+07	7.57107e+06	1.65618e+07	1.94762e+07	1.92309e+07	4.71217e+07	1.47399e+07	8.93628e+06	1.22351e+07	1.40276e+07	2.17951e+07	1.32465e+07	0.0143239	2.57795	0.263922	0.674255
Aminoadipate	3.55513e+08	1.40342e+08	3.1911e+08	5.39738e+07	7.99974e+07	2.04422e+08	1.09069e+09	4.62615e+08	5.57734e+08	7.3726e+08	1.02022e+09	1.60905e+08	7.33387e+07	2.00642e+08	5.55037e+08	4.93546e+08	1.2478e+09	2.79685e+08	1.26842e+08	8.55997e+07	1.49789e+08	2.63762e+08	2.11088e+08	0.0150097	3.57676	0.164866	0.408882
1-Aminocyclopropanecarboxylate	1.42355e+08	6.05274e+07	1.16558e+08	8.69215e+07	1.17178e+08	2.73375e+07	6.40064e+07	9.46663e+07	4.30082e+07	4.87706e+07	6.08804e+07	6.70322e+07	1.00114e+08	6.32145e+07	9.24155e+07	5.68053e+07	7.1011e+07	8.79568e+07	3.71127e+07	4.66942e+07	5.0903e+07	1.10971e+08	6.42474e+07	0.0164346	0.53907	0.528343	0.883027
Creatinine	1.08707e+10	2.16911e+10	9.94916e+09	4.53312e+09	8.64276e+09	3.89934e+09	3.6854e+09	6.89361e+09	1.84738e+09	1.63525e+09	2.49846e+09	1.87564e+10	1.26963e+10	1.9656e+10	9.37907e+09	4.88379e+09	5.20168e+09	1.32919e+10	6.67639e+09	1.44837e+10	1.05903e+10	1.38206e+10	4.31597e+09	0.0193674	0.306168	0.702894	0.895225
Butyrylcarnitine	8.78547e+08	3.8332e+08	4.46112e+08	2.78833e+08	5.02733e+08	6.98043e+07	1.51273e+08	1.2923e+08	2.26765e+08	1.91819e+08	4.25802e+08	6.92785e+08	4.72839e+08	3.7977e+08	2.47522e+08	1.75231e+08	5.19175e+08	7.84639e+08	5.17164e+08	4.64977e+08	3.7505e+08	9.2703e+08	2.24944e+08	0.0216188	0.399904	0.331308	1.32424
4-Imidazoleacetate	1.76858e+08	2.80049e+08	1.24656e+08	4.97204e+07	1.33186e+08	7.03563e+07	5.04521e+07	1.24372e+08	1.06049e+07	1.72549e+07	2.35586e+07	2.24355e+08	1.94181e+08	2.22684e+08	1.65503e+08	3.61122e+07	8.7444e+07	1.15773e+08	8.9497e+07	2.09768e+08	8.13887e+07	2.23663e+08	1.64766e+08	0.0271348	0.323317	0.854346	0.951172
Pipecolate	7.00743e+08	1.48871e+09	2.35829e+08	3.0072e+08	5.89024e+08	1.68952e+08	1.03361e+08	2.63283e+08	4.7656e+07	6.79379e+07	8.16921e+07	1.2343e+09	1.09224e+09	6.79466e+08	3.04174e+08	1.11584e+08	1.90739e+08	4.99615e+08	4.04022e+08	7.2838e+08	3.24685e+08	5.22228e+08	2.79829e+08	0.0271845	0.184232	0.505904	0.76367
Pentose	9.2057e+07	1.48012e+08	3.23494e+07	3.87378e+07	4.07038e+07	2.74639e+07	1.67942e+07	3.53249e+07	7.64568e+06	1.20899e+07	1.92747e+07	8.04106e+07	6.70602e+07	9.79341e+07	5.76244e+07	2.76382e+07	5.89321e+07	4.48431e+07	3.24435e+07	5.6898e+07	4.53866e+07	8.19829e+07	7.49764e+07	0.0358326	0.280872	0.493282	0.863785
3-Hydroxymethylglutarate-1	1.34341e+08	1.07031e+08	1.39664e+08	1.07582e+08	6.52008e+07	6.13675e+07	6.86208e+07	1.27074e+08	2.75885e+07	3.77518e+07	5.21948e+07	2.25475e+08	2.05458e+08	1.94124e+08	2.24523e+08	6.07114e+07	6.98112e+07	1.17516e+08	7.22288e+07	1.26622e+08	1.58584e+08	3.29203e+08	1.70681e+08	0.0374184	0.563659	0.98575	0.994626
Glutamate / N-Methylaspartate-2	6.2809e+07	2.01021e+08	5.26413e+07	8.57277e+07	8.7577e+07	2.54478e+07	2.81291e+07	3.67468e+07	4.00766e+07	4.89969e+07	5.74262e+07	7.75439e+07	4.85639e+07	1.04179e+08	4.17315e+07	4.78277e+07	4.20099e+07	5.19908e+07	5.84928e+07	1.02841e+08	1.74323e+07	3.9203e+07	3.26394e+07	0.0417321	0.402945	0.547282	0.836243
Phosphocreatine	1.69867e+08	4.7512e+08	1.76677e+08	3.75379e+08	1.19372e+08	5.87635e+07	1.07179e+08	1.4213e+08	1.1103e+08	1.25652e+08	1.32544e+08	1.27746e+08	1.72163e+08	1.53309e+08	2.5613e+08	1.34221e+08	1.16704e+08	9.69496e+07	9.58943e+07	3.31303e+08	1.10903e+08	1.55443e+08	1.04891e+08	0.0418266	0.428753	0.806075	0.932425
Taurine-1	2.57234e+07	1.6726e+08	8.56949e+07	3.37116e+08	1.13515e+08	1.03742e+08	3.15733e+08	3.63358e+08	4.23045e+08	4.66765e+08	8.07508e+08	2.10267e+07	6.46044e+06	2.92984e+07	1.68256e+08	3.17456e+08	3.22039e+08	1.00959e+08	7.46195e+07	1.56053e+08	9.02949e+07	6.16905e+07	1.74195e+08	0.0444339	2.8339	0.597649	0.760883
Glutamine	1.89904e+09	2.33771e+09	3.2261e+09	4.10003e+09	2.31786e+09	1.35312e+09	2.32599e+09	2.35227e+09	1.37388e+09	1.61686e+09	2.04497e+09	1.92106e+09	1.7232e+09	1.83455e+09	2.45545e+09	2.1191e+09	1.84107e+09	1.73044e+09	1.10088e+09	2.26505e+09	2.27608e+09	2.74601e+09	1.94474e+09	0.0501818	0.664415	0.914148	1.01419
Hypoxanthine	1.41367e+09	4.75242e+08	2.93213e+08	1.14197e+08	7.83425e+08	4.82196e+07	2.11857e+08	2.24889e+08	8.12423e+07	1.94993e+08	2.36803e+08	1.52102e+09	5.56851e+08	1.06046e+09	9.15037e+07	1.1217e+08	2.08887e+08	1.93981e+09	8.43503e+08	2.89559e+08	1.68988e+08	8.42581e+08	1.96121e+08	0.0599551	0.270045	0.745748	1.20549
Fumarate	1.40584e+07	6.78867e+06	2.12377e+07	1.35157e+07	1.06827e+07	7.39674e+06	7.693e+06	6.24624e+06	5.02709e+06	6.81359e+06	1.38267e+07	1.27046e+07	1.73434e+07	1.8142e+07	1.21311e+07	7.13417e+06	9.29442e+06	1.23782e+07	8.29333e+06	1.15229e+07	1.16112e+07	2.62166e+07	9.40204e+06	0.0629272	0.590942	0.89211	1.03485
Inosine	1.3364e+08	7.15916e+07	1.51299e+08	3.84178e+07	1.42601e+08	1.82071e+07	3.01164e+07	1.44905e+08	1.08375e+07	2.34553e+07	4.46111e+07	1.2868e+08	8.9096e+07	9.048e+07	4.83475e+07	3.17319e+07	7.88166e+07	1.81105e+08	6.08143e+07	9.6428e+07	4.0981e+07	2.13184e+08	8.0168e+07	0.0700058	0.421871	0.302611	1.43996
Urate	4.76917e+07	3.74876e+07	4.62025e+07	3.83243e+07	4.14516e+07	1.35831e+07	3.57812e+07	5.54838e+07	1.67888e+07	1.39728e+07	2.69173e+07	3.92929e+07	3.01301e+07	5.62931e+07	2.76518e+07	2.91792e+07	5.2307e+07	5.13096e+07	3.43236e+07	3.46208e+07	1.35525e+08	1.11639e+08	3.48625e+07	0.0782268	0.641412	0.173271	1.71289
Glucuronate	4.04079e+08	6.82654e+08	1.95994e+08	1.19062e+08	2.86118e+08	1.04278e+08	1.64711e+08	2.99885e+08	9.38932e+07	1.26325e+08	1.00927e+08	5.91608e+08	4.41254e+08	4.40199e+08	1.77934e+08	1.20209e+08	2.75577e+08	2.45804e+08	1.77853e+08	3.67895e+08	1.24838e+08	3.62898e+08	2.08119e+08	0.0793903	0.439409	0.292918	0.726705
1-Methyl-L-Histidine	5.00143e+08	1.69173e+09	2.96319e+08	2.5473e+08	6.63763e+08	9.00045e+07	1.79829e+08	5.64317e+08	1.25839e+08	1.47621e+08	1.35163e+08	5.56114e+08	1.11097e+09	7.40055e+08	1.9798e+08	9.52654e+07	1.72938e+08	1.02905e+09	7.62818e+08	8.22501e+08	1.50712e+08	6.09319e+08	1.27723e+08	0.0910188	0.304003	0.646823	1.21884
Taurine-2	4.92332e+09	7.75998e+09	6.11033e+09	6.82376e+09	4.16178e+09	1.9884e+09	4.73646e+09	5.25468e+09	3.50524e+09	4.64095e+09	6.08093e+09	5.69967e+09	4.19329e+09	4.72328e+09	4.89105e+09	4.08072e+09	6.99787e+09	4.68714e+09	3.32565e+09	6.12392e+09	4.95881e+09	6.88283e+09	3.63676e+09	0.101838	0.733361	0.826736	0.968262
N-Alpha-Acetyllysine	1.88152e+07	9.84527e+06	2.71841e+07	2.12308e+07	2.45512e+07	1.37878e+07	1.72117e+07	1.97788e+07	1.09546e+07	1.47813e+07	1.19078e+07	2.54682e+07	2.66343e+07	2.58049e+07	1.9549e+07	2.82416e+06	1.25982e+07	3.80258e+06	1.48359e+06	1.30805e+06	1.08069e+07	2.52389e+07	2.26951e+07	0.102852	0.725056	0.20503	0.578808
Adenosine	1.94631e+08	2.28506e+09	1.1692e+09	1.98622e+08	6.54144e+08	8.9537e+07	1.57593e+08	3.21285e+08	3.08295e+08	3.89077e+08	2.74075e+08	5.05357e+08	6.15427e+08	5.75474e+08	1.6184e+08	2.15897e+08	6.57822e+08	6.47926e+08	2.51656e+08	4.48752e+08	1.73003e+08	4.8226e+08	1.8716e+08	0.103682	0.285054	0.457891	0.801941
GDP	1.87611e+06	9.13016e+06	4.82646e+07	4.50095e+07	1.86447e+07	1.93489e+07	4.86345e+07	3.11709e+07	5.01013e+07	5.29988e+07	6.76291e+07	8.26061e+06	5.35722e+06	1.65274e+07	5.25837e+07	3.34471e+07	6.53455e+07	6.54431e+06	7.18571e+06	8.87588e+06	2.49802e+07	2.56116e+07	3.17304e+07	0.109234	1.82959	0.274483	0.578047
Trans-Aconitate	3.17069e+08	8.4263e+07	6.67936e+08	4.26448e+08	2.93363e+08	3.03752e+08	2.66743e+08	1.19107e+08	1.24409e+08	1.31692e+08	2.07076e+08	5.26256e+08	5.91166e+08	5.34881e+08	7.0485e+08	458132982	4.07675e+08	3.00636e+08	2.74727e+08	2.72068e+08	8.9347e+08	9.57452e+08	6.41709e+08	0.109267	0.536952	0.889394	1.03633
Adenine	3.38846e+08	2.21169e+08	2.02711e+08	1.29801e+08	2.3177e+08	6.28975e+07	1.70686e+08	1.90423e+08	1.27081e+08	1.73821e+08	2.11678e+08	4.97424e+08	2.73782e+08	3.01908e+08	1.21343e+08	1.13334e+08	2.47358e+08	3.37499e+08	2.00367e+08	1.95412e+08	9.62185e+07	2.34276e+08	1.30178e+08	0.109922	0.694201	0.390513	0.76774
Cytosine-2	4.08964e+07	2.65333e+07	5.6782e+06	2.16571e+07	4.31693e+07	4.10593e+07	5.89222e+07	8.96781e+07	2.55335e+07	2.45795e+07	6.26017e+07	4.41545e+07	3.56235e+07	4.9179e+07	2.48526e+07	4.49052e+07	6.49949e+07	3.11769e+07	3.63879e+07	1.06405e+07	1.27913e+08	1.69177e+08	1.19075e+08	0.110385	1.8268	0.183767	1.87468
Glycerate	2.77258e+07	3.16716e+07	8.50288e+08	4.23808e+07	1.33787e+09	1.16956e+07	2.41126e+07	2.4895e+07	1.3882e+07	6.5686e+07	4.42857e+07	1.70007e+09	4.3421e+07	1.69742e+09	9.57058e+08	2.48785e+07	4.06326e+07	3.08381e+07	1.48575e+07	3.62881e+07	2.69752e+07	7.34235e+07	8.21099e+08	0.114786	0.0671624	0.140186	0.22482
Hypotaurine	7.21497e+06	1.23523e+07	2.94513e+07	2.84528e+07	1.34965e+07	1.72333e+07	3.649e+07	3.92981e+07	2.44366e+07	1.62014e+07	4.27517e+07	8.64896e+06	6.72553e+06	7.30778e+06	4.71265e+07	2.33386e+07	4.41584e+07	1.17662e+07	8.00174e+06	4.91056e+06	8.2763e+07	1.12353e+08	3.71015e+07	0.125665	1.61605	0.339058	1.87098
ATP	1.09942e+07	3.78079e+07	1.17019e+08	1.02196e+08	2.21823e+07	7.76584e+07	1.24314e+08	2.9829e+07	1.06783e+08	1.39671e+08	2.14194e+08	2.45274e+07	1.47164e+07	8.9344e+07	1.464e+08	175679225	3.29323e+08	1.03927e+07	1.89963e+07	1.8976e+07	1.00522e+08	1.66278e+07	9.97881e+07	0.127054	1.98843	0.122546	0.340136
Propionylcarnitine-2	1.74899e+08	2.01442e+07	7.97644e+07	5.50926e+07	7.90968e+07	1.73182e+07	6.1312e+07	3.83105e+07	3.34466e+07	6.24406e+07	3.32081e+07	6.26621e+07	9.20479e+07	8.00857e+07	2.40847e+07	2.82264e+07	1.29756e+08	5.30744e+07	3.13713e+07	2.25134e+07	3.12776e+07	7.47496e+07	3.82897e+07	0.13047	0.5013	0.159304	0.602778
Alanine	3.76461e+07	5.29335e+07	3.3728e+07	2.76535e+07	4.73791e+06	1.53776e+07	2.25245e+07	1.82246e+07	1.34782e+07	2.15881e+07	2.50715e+07	3.15481e+07	5.17242e+06	3.78011e+07	1.94831e+07	2.07261e+07	1.80711e+07	2.58173e+07	2.16805e+07	4.20858e+07	2.28478e+07	4.73975e+07	2.04441e+07	0.138897	0.618301	0.261377	1.35746
Adenosine 3',5'-Diphosphate	3.36633e+07	1.03378e+08	2.84934e+08	2.32626e+08	1.04323e+08	9.29975e+07	2.53944e+08	2.45641e+08	2.23477e+08	2.88444e+08	3.53818e+08	5.96318e+07	4.16469e+07	1.05003e+08	2.64268e+08	198791725	2.77854e+08	5.53796e+07	5.0149e+07	9.08665e+07	1.27147e+08	1.55972e+08	1.85575e+08	0.144727	1.6013	0.347975	0.702166
Itaconate	2.36137e+08	7.23638e+07	5.22337e+08	2.89815e+08	2.28887e+08	2.61971e+08	1.99677e+08	1.14798e+08	9.38815e+07	1.05165e+08	1.59339e+08	4.28055e+08	4.22449e+08	4.59865e+08	6.14179e+08	3.56618e+08	3.27426e+08	2.2516e+08	1.92556e+08	2.21387e+08	7.20731e+08	6.40245e+08	4.62911e+08	0.147494	0.577253	0.818987	0.944184
Oxoproline/Pyroglutamate	2.5571e+08	2.07619e+08	3.03811e+08	1.72965e+08	1.30858e+08	1.28672e+08	4.17403e+08	2.6149e+08	2.65316e+08	3.33625e+08	6.29546e+08	1.90265e+08	1.84602e+08	2.26457e+08	3.62669e+08	293480630	6.66055e+08	2.29634e+08	1.19336e+08	2.02932e+08	2.04174e+08	3.49202e+08	2.64322e+08	0.16092	1.58429	0.279069	0.712024
UDP Glucose	5.06489e+07	2.66039e+07	1.14996e+08	1.34418e+08	4.17297e+07	2.41925e+07	1.1669e+08	1.02079e+08	1.30554e+08	1.90397e+08	1.9e+08	4.01942e+07	2.56452e+07	4.7015e+07	1.14496e+08	8.09094e+07	2.01266e+08	5.61147e+07	2.59693e+07	2.95444e+07	6.93866e+07	9.29015e+07	5.69949e+07	0.161211	1.70539	0.322243	0.64945
Gluconate-3	2.44907e+08	3.25218e+08	3.1822e+07	6.72247e+07	2.30665e+08	1.34604e+08	1.55312e+08	1.63044e+08	2.1692e+07	3.44442e+07	4.13537e+07	3.35099e+08	2.33962e+08	2.97469e+08	2.43073e+08	1.06951e+08	1.28649e+08	1.7364e+08	1.13092e+08	2.0069e+08	1.34614e+08	2.18217e+08	2.0815e+08	0.166322	0.509769	0.253877	0.779365
Citicoline	4.02523e+07	3.04297e+07	2.91917e+07	1.1447e+07	2.43613e+07	9.86563e+06	2.10704e+07	1.3348e+07	1.6549e+07	2.24548e+07	3.13904e+07	4.39541e+07	1.42249e+07	2.81514e+07	1.03701e+07	1.62777e+07	3.64369e+07	3.51684e+07	1.95263e+07	1.9271e+07	1.307e+07	3.10743e+07	1.6408e+07	0.175844	0.704333	0.71239	0.900297
Norvaline / Betaine-1	1.15508e+10	1.69477e+10	1.69221e+10	1.43185e+10	1.30435e+10	6.63115e+09	1.15783e+10	1.33831e+10	9.61121e+09	1.30125e+10	1.68747e+10	1.55204e+10	1.34134e+10	1.44749e+10	1.65729e+10	1.4335e+10	2.25735e+10	1.17178e+10	8.02238e+09	1.31004e+10	1.53973e+10	2.24203e+10	1.51593e+10	0.177188	0.813966	0.457193	0.885719
Anserine	1.90557e+08	2.2385e+08	1.35723e+08	7.69538e+07	1.53917e+08	8.78388e+07	1.28544e+08	1.29677e+08	1.42612e+08	1.36369e+08	9.68307e+07	2.10018e+08	2.26388e+08	1.41085e+08	1.20864e+08	7.60643e+07	9.72394e+07	2.29303e+08	9.11587e+07	2.8817e+08	7.62459e+07	1.51646e+08	4.27103e+07	0.180234	0.770244	0.978761	1.00869
N-Acetylglutamate	6.67408e+07	1.55571e+07	8.60165e+07	1.44068e+08	2.97962e+07	1.44448e+08	1.42809e+08	1.88847e+08	6.17832e+07	5.03828e+07	9.23621e+07	3.39755e+07	9.05922e+07	6.23152e+07	8.0976e+07	5.53287e+07	5.63686e+07	7.29811e+07	3.93093e+07	3.8556e+07	1.245e+08	9.55455e+07	5.99022e+07	0.191473	1.65759	0.605067	1.13499
Glycerol 2-Phosphate / Glycerol 3-Phosphate	2.63587e+08	1.11876e+08	1.20027e+08	7.50217e+07	1.62411e+08	4.27387e+07	4.67566e+07	1.95981e+08	5.57762e+07	5.41948e+07	1.3972e+08	2.72653e+08	1.23628e+08	1.51852e+08	9.93204e+07	7.40973e+07	8.79561e+07	2.47491e+08	1.39631e+08	1.46733e+08	7.73964e+07	2.16465e+08	9.69595e+07	0.194939	0.608485	0.643616	1.14227
Hexose-2	4.17892e+08	4.71456e+08	5.25736e+08	4.53252e+08	4.20762e+08	1.98575e+08	3.63344e+08	5.70646e+08	2.22514e+08	3.66007e+08	4.79074e+08	2.99206e+08	4.03386e+08	4.57326e+08	6.51121e+08	3.51414e+08	5.71764e+08	2.79924e+08	2.35916e+08	4.821e+08	2.98649e+08	4.07177e+08	4.99122e+08	0.208563	0.800956	0.241147	0.805675
Xanthine	1.23618e+08	3.14958e+07	5.07801e+07	4.03808e+07	1.02861e+08	2.71515e+07	7.31128e+07	5.60887e+07	2.5239e+07	4.50143e+07	4.95857e+07	1.25307e+08	4.22151e+07	7.32548e+07	1.55927e+07	3.69677e+07	6.16113e+07	1.57435e+08	9.46222e+07	4.48459e+07	2.74323e+07	6.71495e+07	1.70283e+07	0.228419	0.659227	0.741265	1.15091
Sn-Glycero-3-Phosphocholine	2.1292e+10	2.89775e+10	2.81366e+10	2.09118e+10	1.8862e+10	1.16856e+10	2.18283e+10	2.24871e+10	1.69216e+10	2.41061e+10	2.32934e+10	2.91172e+10	1.78945e+10	2.17583e+10	2.75622e+10	2.20609e+10	2.35766e+10	1.84711e+10	1.08281e+10	2.04899e+10	1.94823e+10	3.00108e+10	1.99936e+10	0.241445	0.848439	0.237242	0.84015
Deoxycarnitine	6.60959e+08	1.10916e+09	7.88161e+08	7.28247e+08	5.84454e+08	2.07949e+08	4.34742e+08	5.39181e+08	5.15978e+08	9.60624e+08	8.59644e+08	6.23209e+08	4.69337e+08	8.76443e+08	9.50394e+08	6.0492e+08	1.26523e+09	7.54938e+08	4.23538e+08	7.42393e+08	8.10354e+08	1.3476e+09	5.2976e+08	0.241705	0.757371	0.867945	0.962221
Ethylmalonate	3.78509e+07	7.93462e+07	5.12922e+07	4.38981e+07	2.67968e+07	2.24487e+07	3.65213e+07	4.70613e+07	2.37037e+07	3.367e+07	5.24096e+07	8.77451e+07	6.71505e+07	4.10997e+07	5.12601e+07	3.02143e+07	5.08456e+07	2.82264e+07	2.58607e+07	5.29997e+07	3.87794e+07	5.61183e+07	4.10937e+07	0.250817	0.751912	0.174032	0.74038
UMP	2.04376e+07	3.79342e+07	9.32639e+07	5.52197e+07	3.10136e+07	2.302e+07	6.99818e+07	1.86316e+08	5.44188e+07	8.746e+07	6.13008e+07	1.38661e+07	1.27836e+07	1.91155e+07	5.14437e+07	3.88568e+07	9.3167e+07	2.23483e+07	1.00897e+07	3.29515e+07	3.13279e+07	1.01678e+08	4.35933e+07	0.267593	1.69035	0.909364	1.05565
Succinate / Methylmalonate	4.17345e+08	7.39997e+07	2.51119e+08	1.12247e+08	2.1456e+08	7.16745e+07	1.54071e+08	1.14694e+08	1.13201e+08	1.76456e+08	2.46425e+08	3.70935e+08	2.21978e+08	2.94574e+08	1.57084e+08	1.03306e+08	2.87085e+08	4.40907e+08	2.29233e+08	1.50708e+08	2.63941e+08	4.86195e+08	1.3809e+08	0.295405	0.683115	0.540823	1.19102
Malate	1.47281e+09	4.62614e+08	1.81076e+09	6.72902e+08	7.25213e+08	6.45769e+08	7.35559e+08	7.51519e+08	4.31306e+08	5.11658e+08	1.29228e+09	7.7957e+08	1.42461e+09	8.22231e+08	1.23515e+09	5.02444e+08	1.00847e+09	7.90869e+08	5.72833e+08	5.31044e+08	1.05551e+09	2.73224e+09	9.68747e+08	0.296473	0.707594	0.694428	1.15224
5'-GMP	5.93612e+07	4.35424e+07	7.15508e+07	2.65755e+07	4.18259e+07	2.0159e+07	4.96734e+07	1.88969e+08	4.935e+07	6.86725e+07	9.11613e+07	4.49996e+07	1.85983e+07	4.85553e+07	2.10426e+07	2.83481e+07	1.2469e+08	5.62359e+07	2.04491e+07	2.73431e+07	2.67147e+07	8.33533e+07	3.96171e+07	0.314653	1.60584	0.779956	0.886384
Carnosine	6.90953e+07	6.97163e+08	6.51429e+07	7.18549e+07	5.44965e+07	3.94224e+07	4.10805e+07	4.35964e+07	1.40002e+08	1.38663e+08	5.83773e+07	5.45039e+07	6.76148e+07	5.60495e+07	1.4934e+08	4.40011e+07	6.77683e+07	6.79209e+07	2.98399e+07	1.14342e+08	4.44522e+07	8.63425e+07	2.22799e+07	0.349583	0.401236	0.575184	0.831312
Propionylcarnitine-1	2.60016e+08	5.17602e+07	2.07527e+08	4.28124e+07	7.44952e+07	3.57148e+07	1.09788e+08	6.71942e+07	7.23043e+07	1.47913e+08	7.35808e+07	1.40478e+08	7.38352e+07	1.66234e+08	4.42582e+07	6.27672e+07	2.45047e+08	1.00558e+08	5.93293e+07	9.80673e+07	6.98149e+07	2.40585e+08	7.25535e+07	0.35386	0.663009	0.721466	0.874817
Galactose 1-P / Mannose 6-P	1.68159e+07	2.51938e+07	3.69424e+07	2.74519e+07	1.59049e+07	1.05162e+07	1.93667e+07	2.74367e+07	3.16774e+07	3.49518e+07	1.26004e+08	1.91517e+07	1.22657e+07	1.60052e+07	4.17723e+07	2.54902e+07	6.09559e+07	1.47185e+07	9.92123e+06	2.08833e+07	1.60284e+07	2.32464e+07	2.15064e+07	0.398121	1.70302	0.173951	0.605235
AMP / dGMP-1	8.38063e+08	7.41782e+08	9.8484e+08	5.25398e+08	6.56633e+08	3.33321e+08	9.31911e+08	1.87819e+09	7.34115e+08	1.14063e+09	7.56477e+08	7.58278e+08	3.54354e+08	6.094e+08	4.14082e+08	4.89645e+08	1.55111e+09	7.92065e+08	3.84034e+08	7.07293e+08	4.29564e+08	1.72362e+09	5.60426e+08	0.408603	1.28438	0.801375	1.10059
Uridine	7.97051e+07	4.83463e+07	4.91028e+07	2.55033e+07	8.20658e+07	1.43439e+07	5.31957e+07	3.79761e+07	3.4804e+07	5.88685e+07	7.80697e+07	5.26425e+07	4.85361e+07	4.77651e+07	2.0005e+07	2.18301e+07	1.06377e+08	1.24431e+08	3.56784e+07	2.81478e+07	2.20692e+07	6.57353e+07	2.55604e+07	0.458266	0.811484	0.971886	1.01503
Urocanate	5.46311e+07	5.19625e+07	1.42775e+08	5.5972e+07	7.64024e+07	8.01222e+07	8.42754e+07	1.11014e+08	2.65627e+07	2.36032e+07	2.58844e+07	1.35753e+08	8.08639e+07	1.28433e+08	1.10914e+08	4.31003e+07	9.23471e+07	2.78192e+07	2.305e+07	3.50409e+07	7.85755e+07	5.86516e+07	1.14153e+08	0.4612	0.767231	0.0609153	0.570315
Glutamate	1.58357e+09	1.06489e+09	2.21179e+09	1.77536e+09	1.29268e+09	5.97507e+08	1.6741e+09	2.01543e+09	1.19579e+09	1.50693e+09	1.48627e+09	1.26189e+09	1.00707e+09	1.12327e+09	1.6803e+09	1.30377e+09	1.68021e+09	1.33227e+09	7.25035e+08	9.0986e+08	1.22024e+09	1.95275e+09	1.10199e+09	0.553847	0.890906	0.529144	0.898918
Hexose-1	2.49069e+08	7.89998e+08	5.17026e+08	4.08491e+08	3.43387e+08	1.8325e+08	3.96643e+08	3.89406e+08	4.98299e+08	4.85091e+08	1.50793e+09	4.59963e+08	1.87271e+08	2.92582e+08	8.15076e+08	5.44027e+08	1.12971e+09	5.23906e+08	2.10821e+08	3.22897e+08	6.20025e+08	7.71144e+08	5.90135e+08	0.625713	1.24952	0.702825	0.886339
UDP-N-Acetylgalactosamine / UDP-N-Acetylglucosamine	8.99157e+07	1.32919e+08	1.60318e+08	1.52001e+08	9.39151e+07	4.39914e+07	1.28129e+08	1.33125e+08	1.05154e+08	1.28704e+08	1.52482e+08	8.02098e+07	5.38952e+07	7.72595e+07	1.48847e+08	8.57834e+07	1.4418e+08	9.77943e+07	6.42655e+07	7.54073e+07	8.06421e+07	1.68591e+08	8.2843e+07	0.637132	0.916148	0.879501	0.965042
L-Carnitine	1.22689e+10	1.4263e+10	1.89994e+10	1.96177e+10	1.15856e+10	6.38337e+09	1.48302e+10	1.77381e+10	1.11614e+10	1.84562e+10	1.64875e+10	1.16738e+10	9.76823e+09	1.46857e+10	1.69016e+10	1.50343e+10	2.22697e+10	1.04618e+10	6.65788e+09	1.14142e+10	1.50194e+10	1.84669e+10	1.20701e+10	0.660326	0.923713	0.290402	0.820187
2-Hydroxyglutarate	9.00633e+07	4.50951e+07	8.82938e+07	2.58414e+08	3.66496e+07	1.62011e+08	1.13615e+08	1.19573e+08	1.02085e+08	9.97443e+07	1.16198e+08	2.07078e+08	1.3806e+08	2.61821e+08	5.29129e+07	1.42495e+08	4.41157e+07	4.04717e+07	4.08171e+07	3.98084e+07	6.80194e+07	3.03466e+08	3.20129e+08	0.696619	1.14626	0.933582	0.960105
Glycine	5.39436e+07	3.34187e+07	7.88024e+07	7.27787e+07	4.36039e+07	2.34002e+07	9.4113e+07	1.2038e+08	3.24389e+07	3.65453e+07	7.3089e+07	5.13724e+07	5.57516e+07	5.01956e+07	6.56027e+07	3.57593e+07	6.69441e+07	6.16881e+07	3.41216e+07	3.48871e+07	4.91678e+07	8.66772e+07	4.8777e+07	0.73044	1.12066	0.856864	0.968347
N-Acetylserine/O-Acetylserine	2.59369e+07	3.34003e+07	2.37637e+07	8.89284e+07	1.46056e+07	2.61978e+07	3.43157e+07	6.02604e+07	2.77625e+07	3.0084e+07	1.65107e+07	2.4928e+07	2.56592e+07	1.95615e+07	1.53056e+07	1.20893e+07	2.14378e+07	3.0818e+07	2.89267e+07	3.91331e+07	5.95152e+07	6.48931e+07	1.35369e+07	0.733819	0.871269	0.0388756	1.99042
GABA	9.10604e+07	6.59274e+07	1.09339e+08	9.19909e+07	6.40343e+07	2.55965e+07	9.48654e+07	1.10943e+08	6.82507e+07	8.80225e+07	8.85922e+07	6.37949e+07	4.96213e+07	5.23873e+07	7.73952e+07	7.20556e+07	9.2907e+07	8.00491e+07	4.09511e+07	5.34372e+07	5.88492e+07	1.00659e+08	5.13153e+07	0.749933	0.939718	0.740067	0.943893
Hexitol	4.61105e+07	6.22669e+07	7.29479e+07	8.0162e+07	1.25654e+08	3.40158e+07	4.41757e+07	5.87308e+07	1.52894e+07	3.6207e+07	4.03712e+08	7.13296e+07	9.45666e+07	7.56101e+07	1.57198e+08	6.57238e+07	1.41231e+08	5.19218e+07	2.58214e+07	5.20982e+07	8.35185e+07	1.50339e+08	1.41419e+08	0.764374	1.27458	0.538015	0.833996
Aspartate	2.60233e+08	5.12834e+08	6.19531e+08	2.86974e+08	2.64101e+08	1.00716e+08	3.55956e+08	5.3228e+08	4.38172e+08	5.98949e+08	4.93002e+08	2.38529e+08	1.7671e+08	1.97985e+08	5.55547e+08	4.29239e+08	6.0178e+08	2.80208e+08	1.10981e+08	2.35613e+08	2.67302e+08	4.3068e+08	2.69338e+08	0.772415	1.08003	0.273919	0.72467
Alpha-ketoglutarate	6.57225e+07	1.24397e+07	2.52189e+08	2.16279e+08	4.94218e+07	3.9851e+08	2.18585e+08	4.47041e+07	6.94277e+07	2.68036e+07	9.01143e+07	2.95475e+07	1.18706e+08	9.24311e+07	3.83788e+08	2.38909e+08	9.33299e+07	1.79549e+07	2.38976e+07	3.29242e+07	6.19416e+08	3.24925e+08	1.49658e+08	0.782357	1.18578	0.756836	1.22166
N-Acetylaspartate	6.53448e+07	1.02177e+08	1.71596e+08	1.9213e+08	9.711e+07	9.60142e+07	1.03172e+08	1.57232e+08	7.83747e+07	1.56178e+08	1.24152e+08	8.6412e+07	6.49655e+07	6.59434e+07	1.2789e+08	8.75331e+07	1.29263e+08	6.91761e+07	5.74831e+07	7.80686e+07	1.43232e+08	1.13417e+08	5.73223e+07	0.809992	0.948404	0.702688	0.922941
Ethanolamine Phosphate	3.23491e+08	3.3448e+08	5.76917e+08	5.22386e+08	3.23375e+08	1.35009e+08	3.04406e+08	3.4696e+08	3.93656e+08	5.5138e+08	6.30708e+08	3.60413e+08	1.97254e+08	3.15174e+08	5.31469e+08	3.69326e+08	7.85711e+08	3.34734e+08	2.12116e+08	2.53821e+08	4.14588e+08	7.45338e+08	3.3567e+08	0.817555	0.946066	0.710501	0.897209
3-Hydroxymethylglutarate-2	4.56147e+07	4.5128e+07	1.01783e+08	1.23482e+08	5.12639e+07	5.09407e+07	7.04297e+07	8.57551e+07	5.91782e+07	8.36526e+07	1.11336e+08	5.2936e+07	8.06884e+07	4.43207e+07	1.44038e+08	6.8409e+07	9.25278e+07	3.84888e+07	4.35338e+07	6.79317e+07	1.07562e+08	1.1979e+08	7.72925e+07	0.850984	1.04666	0.816975	0.941355
Acetylcarnitine	9.36298e+09	7.42811e+09	1.04383e+10	8.08634e+09	8.03562e+09	3.00159e+09	6.87497e+09	9.61503e+09	9.09687e+09	1.29255e+10	1.18771e+10	9.61842e+09	5.54691e+09	7.69802e+09	1.01697e+10	9.35364e+09	1.05276e+10	7.58096e+09	5.07244e+09	1.12707e+10	8.2036e+09	1.46875e+10	6.07815e+09	0.895757	1.02633	0.998351	0.999604
Hippurate	3.24227e+08	7.98126e+08	5.02499e+08	1.34167e+08	2.79097e+08	5.9301e+07	7.00502e+07	4.56637e+08	9.11962e+06	2.05498e+08	1.76854e+09	5.7904e+08	4.11654e+08	6.55767e+08	2.31172e+08	1.2014e+08	3.19581e+09	8.10914e+09	5.57007e+09	2.09198e+10	4.96474e+09	7.66495e+09	5.00458e+09	0.950484	1.05046	0.0117181	10.0573
